# The genome and transcriptome of the snail *Biomphalaria sudanica s.l.*: Immune gene diversification and highly polymorphic genomic regions in an important African vector of *Schistosoma mansoni*

**DOI:** 10.1101/2023.11.01.565203

**Authors:** Tom Pennance, Javier Calvelo, Jacob A. Tennessen, Ryan Burd, Jared Cayton, Stephanie R. Bollmann, Michael S. Blouin, Johannie M. Spaan, Federico G Hoffmann, George Ogara, Fredrick Rawago, Kennedy Andiego, Boaz Mulonga, Meredith Odhiambo, Eric S. Loker, Martina R. Laidemitt, Lijun Lu, Andrés Iriarte, Maurice Odiere, Michelle L. Steinauer

## Abstract

**Background:** Control and elimination of schistosomiasis is an arduous task, with current strategies proving inadequate to break transmission. Exploration of genetic approaches to interrupt *Schistosoma mansoni* transmission, the causative agent for human intestinal schistosomiasis in sub-Saharan Africa and South America, has led to genomic research of the snail vector hosts of the genus *Biomphalaria*. Few complete genomic resources exist, with African *Biomphalaria* species being particularly underrepresented despite this being where the majority of *S. mansoni* infections occur. Here we generate and annotate the first genome assembly of *Biomphalaria sudanica* sensu lato, a species responsible for *S. mansoni* transmission in lake and marsh habitats of the African Rift Valley. Supported by whole-genome diversity data among five inbred lines, we describe orthologs of immune-relevant gene regions in the South American vector *B. glabrata* and present a bioinformatic pipeline to identify candidate novel pathogen recognition receptors (PRRs).

**Results:** *De novo* genome and transcriptome assembly of inbred *B. sudanica* originating from the shoreline of Lake Victoria (Kisumu, Kenya) resulted in a haploid genome size of ∼944.2 Mb (6732 fragments, N50=1.067 Mb), comprising 23,598 genes (BUSCO=93.6% complete). The *B. sudanica* genome contains orthologues to all described immune genes/regions tied to protection against *S. mansoni* in *B. glabrata*. The *B. sudanica PTC2* candidate immune genomic region contained many PRR-like genes across a much wider genomic region than has been shown in *B. glabrata*, as well as a large inversion between species. High levels of intra-species nucleotide diversity were seen in *PTC2*, as well as in regions linked to *PTC1* and *RADres* orthologues. Immune related and putative PRR gene families were significantly over-represented in the sub-set of *B. sudanica* genes determined as hyperdiverse, including high extracellular diversity in transmembrane genes, which could be under pathogen-mediated balancing selection. However, no overall expansion in immunity related genes were seen in African compared to South American lineages.

**Conclusions:** The *B. sudanica* genome and analyses presented here will facilitate future research in vector immune defense mechanisms against pathogens. This genomic/transcriptomic resource provides necessary data for the future development of molecular snail vector control/surveillance tools, facilitating schistosome transmission interruption mechanisms in Africa.
