## Supplementary Table 1 for "The genome and transcriptome of the snail *Biomphalaria sudanica s.l.*: Immune gene diversification and highly polymorphic genomic regions in an important African vector of *Schistosoma mansoni*"

### Sheet: Supp_Table_1
	Supplementary Table 1. Summary metrics and NCBI identifiers for the generated genome and transcriptome sequences and the generated annotation (.xlsx file).
		Raw						Selected			Transcriptome annotation (PacBio + Illumina)
	Sequence data (DNA/RNA) contributing to the Biomphalaria sudanica genome and transcriptom	NCBI ID	Length	Number fragments	Maximum Fragment/Sequence Length	Number of Sequences (PacBio = ccs reads Q20, Illumina = Paired raw reads)	N50	Number of Selected Sequences (PacBio transcriotome = complete isoforms, Illumina = paired trimmed reads)	N50	Mapped reads %	Protein coding genes (ORFs)	Isoforms	tRNA	tRNA pseudogenes ^	rRNA	Repeats	Unknown repeats	Other *	Total Features
	PACBIO Genome Assembly	XXX	944222055	6732	8513012	1654697	1067234	NA	NA	NA	23598	42010	919	8894	107	745959	420762	2249	772832
	PACBIO Transcriptome Assembly	XX	NA	NA	14589	3798283	2367	1708667	2330	97.7
	Illumina B2 Transcripts	XX	NA	NA	150	21131905	150	20696703	150	100
	Illumina B8 Transcripts	XX	NA	NA	150	23993573	150	23312020	150	100
