## Supplementary Table 2 for "The genome and transcriptome of the snail *Biomphalaria sudanica s.l.*: Immune gene diversification and highly polymorphic genomic regions in an important African vector of *Schistosoma mansoni*"

### Sheet: Sheet1
Supplementary Table 2. Biomphalaria sudanica orthologues to genes / genomic markers of 18 candidate immune loci that have been identified for their involvement in Schistosoma mansoni immunity in Biomphalaria glabrata. *The Knight marker, qRS-5.1, and qRS-2.1, truly represent a marker and not a coding gene, hence putative function and mechanism are unknown (.xlsx file).
Candidate gene / genomic region (and study(ies) where first identified: DOI)	Genomic region in B. sudanica	Linkage Groups (Bu et al. 2022)	Associated papers (DOI)	Putative Function	Putative Mechanism	Biomphalaria sudanica gene	Candidate gene informal name	Start coordinates (contig)	End coordinates (contig)	Strong_domains
Heat Shock Protein 90 (HSP90) (Ittiprasert and Knight 2012: 10.1371/journal.ppat.1002677)	Contig 163	3	Allan and Blouin 2020: 10.1016/j.fsi.2020.07.029	signaling	Mediate heat stress	BSUD.2296	HSP90	468775	473070	HATPase_c,HATPase_c_3,HSP90,P02828
Phox (Larson et al. 2014: doi.org/10.1016/j.ijpara.2013.11.004)	Contig 190	1	-	effector	oxidative burst	BSUD.3266	Phox	896775	928694	A1X283,A2AAY5,PX,Q1LYG0,SH3_1,SH3_2,SH3_9
Fibrinogen Related Protein 2 (FREP2) (Adema et al. 1997: 10.1073/pnas.94.16.8691 )	Contig 1990	13	Hanington et al. 2010: 10.1073/pnas.1011242107; Lu et al. 2020: : 10.1371/journal.pntd.0008780	effector	Bind to parasite-derived molecules/cells, allow regular hemocyte function.	BSUD.3560	FREP2	163813	174861	Fibrinogen_C,Q29042
Fibrinogen Related Protein 3 FREP3 (Adema et al. 1997: 10.1073/pnas.94.16.8691; Zhang and Loker 2003: 10.1016/s0145-305x(02)00091-5 )	Contig 3985	13	Hanington et al. 2010: 10.1073/pnas.1011242107, Hanington et al. 2012: 10.1371/journal.pntd.0001591; Lu et al. 2020: 10.1371/journal.pntd.0008780	effector	Bind to parasite-derived molecules/cells, allow regular hemocyte function.	BSUD.9865	FREP3	257268	267721	Fibrinogen_C,Q92752
Polymorphic Transmembrane Cluster 2 (PTC2) (Tennessen et al. 2020: 10.7554/eLife.59395)	Contig 208	16	-	Pathogen recognition receptor	Mediate host-parasite interaction at cell surface	BSUD.3974	PTC2 gene 7	2936982	2991999
						BSUD.3976	PTC2 gene 1	2788677	2814106
						BSUD.3977	PTC2 gene 2	2813292	2840865
						BSUD.3979	PTC2 gene 4	2867179	2899720
						BSUD.3980	PTC2 gene 5	2905011	2928553
						BSUD.3984	PTC2 gene 9	2995074	3036404
BgTLR (Pila et al. 2016: 10.1371/journal.ppat.1005513 )	Contig 3435	6	-	Pathogen recognition receptor	Mediate host-parasite interaction at cell surface	BSUD.8256	BgTLR	170170	264530	LRR_5,LRR_8,Q9V477,TIR,TIR_2
Guadeloupe resistance complex (GRC/PTC1) (Tennessen et al. 2015: 10.1371/journal.pgen.1005067)	Contig 359	6	Allan et al. 2017: 10.1371/journal.pntd.0005362, Allan et al. 2018: 10.1016/j.ijpara.2017.08.008	Pathogen recognition receptor	Mediate host-parasite interaction at cell surface	BSUD.8873	GRCtm6	337813	371868
						BSUD.8874	GRCtm3	419430	428527
						BSUD.8876	GRCtm4	401140	414427
						BSUD.8884	GRCtm2	437418	485755	TMEM154
Granulin BgGRN (Pila et al. 2016: 10.1073/pnas.1521239113)	Contig 581	1	Hambrook et al. 2019: 10.3390/genes11010038	signaling	stimulation of hemocytes	BSUD.15136	BgGRN	847034	871966	Granulin,P28799
Catalase (Larson et al. 2014: doi.org/10.1016/j.ijpara.2013.11.004)	Contig 588	6	-	effector	oxidative burst	BSUD.15327	Catalase	1617365	1634286	Catalase,Catalase-rel,P00432
Thioester-containing protein BgTEP (Mone et al. 2010: 10.1371/journal.pntd.0000813)	Contig 6907	8	Potet et al. 2018: 10.3389/fimmu.2018.01206; Duval et al. 2020: 10.3390/genes11010069; Portet et al. 2021: 10.7717/peerj.10895; Marquez et al. 2022: 10.3389/fimmu.2022.903158	effector	released by hemocytes and targets intruder surface	BSUD.18264	BgTEP	1282	91750	A2M,A2M_BRD,A2M_recep,MG2,MG3,Q6YHK3,TED_complement
Glabralysin (Lassalle et al. 2020: 10.3390/genes11010065 )	Contig 6910	5	-	effector	Aerolysin	BSUD.18308	Glabralysin	1438097	1448638
						BSUD.18310	Glabralysin	1463658	1473781	ETX_MTX2
Biomphalysin 2 (Galinier et al. 2013: 10.1371/journal.ppat.1003216)	Scaffold 68	6	Pinaud et al., 2021: 10.3389/fimmu.2021.635131		Aerolysin	BSUD.24825	Biomphalysin 2	420172	440580	Aerolysin,Q08676
Superoxide dismutase 1 SOD1 (Goodall et al. 2006: 10.1016/j.molbiopara.2006.02.009)	Scaffold 68	6	Bender et al. 2007: 10.1016/j.dci.2006.12.005; Bonner et al. 2012: 10.1371/journal.pntd.0001701; Blouin et al. 2013: 10.1016/j.ijpara.2012.10.020	effector	oxidative burst	BSUD.24857	sod1	1058847	1071959	P08228,Sod_Cu
Peroxiredoxin Prx4 (Larson et al. 2014: doi.org/10.1016/j.ijpara.2013.11.004)	Scaffold 94	6	-	effector	oxidative burst	BSUD.25643	Prx4	323341	330684	1-cysPrx_C,AhpC-TSA,Q9BGI2,Redoxin
Knight marker (Knight et al. 1999: 10.1073/pnas.96.4.1510)	Contig 4216	16	-	Unknown*	Unknown*	NA	NA	NA	NA	NA
RADres (Tennessen et al. 2015a: 10.1371/journal.pntd.0004077	Contig 2266	10	-	Unknown	Unknown	BSUD.4871	Overlaps RADres1 marker identified in B. glabrata	1936817	1953385	Methyltransferase, SAM dependent methyltransferases
qRS-5.1 (Bu et al. 2022: doi.org/10.1038/s42003-022-03844-5)	Contig_6340	5	-	Unknown	Unknown	NA	NA	NA	NA	NA
qRS-2.1 (Bu et al. 2022: doi.org/10.1038/s42003-022-03844-5)	Contig_1604	2	-	Unknown	Unknown	NA	NA	NA	NA	NA
