## Supplementary Table 3 for "The genome and transcriptome of the snail *Biomphalaria sudanica s.l.*: Immune gene diversification and highly polymorphic genomic regions in an important African vector of *Schistosoma mansoni*"

### Sheet: Sheet1
Supplementary Table 3. Summary table of the 919 tRNA genes that were predicted by tRNAscan-SE 2.0 v2.0.9 (Chan et al. 2021) representing 24 tRNA types annotated in the Biomphalaria sudanica genome (.xlsx file).
tRNA	n
Ala	33
Arg	94
Asn	19
Asp	34
Cys	11
Gln	34
Glu	48
Gly	151
His	23
Ile	39
iMet	21
Leu	49
Lys	45
Met	12
Phe	27
Pro	35
SeC	1
Ser	54
Sup	17
Thr	36
Trp	15
Tyr	18
Undet	48
Val	55
