## Supplementary Table 5 for "The genome and transcriptome of the snail *Biomphalaria sudanica s.l.*: Immune gene diversification and highly polymorphic genomic regions in an important African vector of *Schistosoma mansoni*"

### Sheet: Hoja 1
Supplementary Table 5. Summary table of repeated elements composition of the Biomphalaria sudanica genome (.xlsx file).
Note 1: Some mobile elements overlap- the general percentage for the genome took that into account. The total bases per mobile element type did not because I can't guarantee the overlapping repeats are of the same type. We need to decide on some criteria before counting
Total Repeated Bases:	0.403126
	Mobile Element	Type	Total N	Total Bases
	DNA	All	87262	42284765
	DNA	Other	1852	510818
	DNA	DNA/Academ-1	135	351843
	DNA	DNA/CMC-Chapaev-3	103	131745
	DNA	DNA/CMC-EnSpm	759	141998
	DNA	DNA/Crypton-H	13	13884
	DNA	DNA/Dada	67	24456
	DNA	DNA/Ginger-1	2901	420383
	DNA	DNA/Ginger-2	102	223272
	DNA	DNA/hAT	2064	631243
	DNA	DNA/hAT-Ac	8198	5737915
	DNA	DNA/hAT-Blackjack	1136	500608
	DNA	DNA/hAT-Charlie	23283	13804991
	DNA	DNA/hAT-hATm	383	672506
	DNA	DNA/hAT-hobo	148	116764
	DNA	DNA/hAT-Tip100	25737	12249209
	DNA	DNA/IS3EU	72	43662
	DNA	DNA/Kolobok-Hydra	437	730712
	DNA	DNA/Kolobok-T2	1263	224124
	DNA	DNA/Maverick	203	36466
	DNA	DNA/Merlin	380	428922
	DNA	DNA/MULE-MuDR	2341	898066
	DNA	DNA/P	294	168953
	DNA	DNA/PIF-Harbinger	146	20494
	DNA	DNA/PIF-ISL2EU	5023	1008366
	DNA	DNA/PiggyBac	530	534329
	DNA	DNA/Sola-2	25	69883
	DNA	DNA/TcMar-Fot1	5	3488
	DNA	DNA/TcMar-ISRm11	2	236
	DNA	DNA/TcMar-Mariner	8669	2266117
	DNA	DNA/TcMar-Tc1	512	176233
	DNA	DNA/TcMar-Tc2	295	59064
	DNA	DNA/TcMar-Tigger	168	77417
	DNA	DNA/Zisupton	16	6598
	LINE	All	196649	112875009
	LINE	Other	49307	35470569
	LINE	LINE/CR1	1408	1228954
	LINE	LINE/Dong-R4	7607	2303513
	LINE	LINE/I	3905	6725466
	LINE	LINE/I-Jockey	12804	7811135
	LINE	LINE/L1	1053	582640
	LINE	LINE/L1-Tx1	3502	3295887
	LINE	LINE/L2	112	86695
	LINE	LINE/Penelope	1231	590937
	LINE	LINE/R1	47	8924
	LINE	LINE/Rex-Babar	13291	5711538
	LINE	LINE/RTE	7934	5231914
	LINE	LINE/RTE-BovB	94448	43826837
	LTR	All	16022	27991132
	LTR	Other	64	23288
	LTR	LTR/Copia	753	664443
	LTR	LTR/ERV1	597	153792
	LTR	LTR/ERVK	37	8835
	LTR	LTR/ERVL	7	6192
	LTR	LTR/Gypsy	14334	26991487
	LTR	LTR/Ngaro	227	142307
	LTR	LTR/Pao	3	788
	RC	RC/Helitron	11106	5035938
	Retroposon	Retroposon	3	1698
	Satellite	Satellite	9720	3492739
	SINE	All	4431	1096737
	SINE	SINE?	4391	1090681
	SINE	SINE/Alu	2	223
	SINE	SINE/B4	4	719
	SINE	SINE/ID	13	1533
	SINE	SINE/U	20	3480
	SINE	SINE/U-L1	1	101
	srpRNA	srpRNA	4	1085
	Unknown	Unknown	420762	193320257
