## Supplementary Table 7 for "The genome and transcriptome of the snail *Biomphalaria sudanica s.l.*: Immune gene diversification and highly polymorphic genomic regions in an important African vector of *Schistosoma mansoni*"

### Sheet: Bsud_mitogenome_coords
	Supplementary Table 7. Mitochondrial genome annotation of Biomphalaria sudanica and RNAseq read counts from the Illumina short-read datasets. For each feature, detail is given on the coordinates, encoding strand, source of the annotation and if their boundaries were manually adjusted based on the read mappings. The starting coordinate was selected to be the start of nad5 in order to be consistent…
	Gene	gene	Start_coordinates	End_coordinates	Length (bp)	Strand	Annotation Source	Gene Boundaries not ajusted	RNA reads^ B2	RNA reads^ B8	Notes
	nad6	gene	13244	8	436	plus	MITOS2		90	229	NAD6, 5 and 1 are counted together in a chimeric gene (no internal overlaps)
	nad5	gene	1	1656	1656	plus	MITOS2		90	229	NAD6, 5 and 1 are counted together in a chimeric gene (no internal overlaps)
	nad1	gene	1640	2527	888	plus	MITOS2		90	229	NAD6, 5 and 1 are counted together in a chimeric gene (no internal overlaps)
	OH_1	Origin of replication	2518	2607	90	plus	MITOS2	*
	nad4l	gene	2564	2834	271	plus	BLAST	*	0	0
	cob	gene	2835	3918	1084	plus	MITOS2		80	290
	trnD(gtc)	tRNA	3932	3995	64	plus	mitfi	*
	trnC(gca)	tRNA	4003	4069	67	plus	mitfi
	trnF(gaa)	tRNA	4057	4118	62	plus	mitfi
	cox2	gene	4119	4770	652	plus	MITOS2		220	189
	trnY(gta)	tRNA	4771	4831	61	plus	mitfi
	trnW(tca)	tRNA	4827	4886	60	plus	mitfi	*
	trnG(tcc)	tRNA	4892	4954	63	plus	mitfi	*
	trnH(gtg)	tRNA	4948	5013	66	plus	mitfi	*
	trnQ(ttg)	tRNA	5017	5074	58	minus	mitfi
	trnL2(taa)	tRNA	5075	5128	54	minus	mitfi
	atp8	gene	5133	5238	106	minus	MITOS2		0	6
	trnN(gtt)	tRNA	5239	5305	67	minus	mitfi
	atp6	gene	5306	5945	640	minus	MITOS2		44	71
	trnR(tcg)	tRNA	5946	6006	61	minus	mitfi
	trnE(ttc)	tRNA	5994	6051	58	minus	mitfi	*
	rrnS	rRNA	6052	6758	707	minus	mitfi	*
	trnM(cat)	tRNA	6759	6821	63	minus	mitfi	*
	nad3	gene	6822	7164	343	minus	MITOS2	*	70	63
	trnS2(tga)	tRNA	7165	7220	56	minus	mitfi
	trnS1(gct)	tRNA	7223	7277	55	plus	mitfi	*
	OH_2	Origin of replication	7270	7323	54	plus	MITOS2	*
	nad4	gene	7278	8583	1306	plus	MITOS2		1917	2224
	trnT(tgt)	tRNA	8583	8646	64	minus	mitfi
	cox3	gene	8647	9422	776	minus	MITOS2		1710	1899
	trnI(gat)	tRNA	9464	9527	64	plus	mitfi
	nad2	gene	9528	10431	904	plus	MITOS2		52	55
	trnK	tRNA	10432	10486	55	plus	BLAST	*
	cox1	gene	10487	12013	1527	plus	MITOS2		941	1307
	trnV(tac)	tRNA	12014	12074	61	plus	mitfi
	rrnL-a	rRNA	12182	12287	106	plus	mitfi	*
	OH_0	Origin of replication	12360	12463	104	plus	MITOS2	*
	rrnL-b	rRNA	12483	13095	613	plus	mitfi	*
	trnL1(tag)	tRNA	13056	13117	62	plus	mitfi	*
	trnA(tgc)	tRNA	13114	13177	64	plus	mitfi	*
	trnP(tgg)	tRNA	13181	13243	63	plus	mitfi	*
									^Reads overlapping 2 genes are not counted
