## Supplementary Table 15 for "The genome and transcriptome of the snail *Biomphalaria sudanica s.l.*: Immune gene diversification and highly polymorphic genomic regions in an important African vector of *Schistosoma mansoni*"

### Sheet: Hoja1
	Supplementary Table 15. Reference sequences of Fibrinogen-related protein (FREP) and C-type lectin-related protein (CREP) included in the phylogenetic analysis for both these protein families. Table details the sequence ID, source (reference), identifier provided within the family, length in amino acids and sequence. Sequences from Lu et al. (2020) marked with an X at the end of their Sequence ID…
	Sequence ID	Source	Identifier	Length	Sequence
	Bg100-PB	Lu et al. 2020	14_tig_2094_BGLB000100	658	MAFFLRLALWASLVFWSASELVIDVQPNVILPEITAQLVINCSITNNQVQQIEVIKCLTLSRYNETIKEFDDLFVLNSSTLDLKQLQQFQFSQISFGNLYITLTLNNPSHFDAKVYRCNATGDNADGTSISLFAKMAVEYETSSTAFIEEIRRLKQDKNNCQSSLRSQKSRLQFDGSSEIIRELIEPLTLNCSFKFSNDDNQETSTLQSLFILHETKGVIAYISKGQPVVTAMEEVKSKNVKGEIYQNKLKDSYLQVTWTNLKLSDSGKYFCEAHVQYLEERSEKFNEMLTITVQSPTLNDIVNVIQKLITQVDEDKESIQVSKQNIENIKEDVNTHHQDIKTIRTEKELNKENITSIKEVIDTITQNIMSIRVDTNNTITMLKTDMDTNAGNIEIFRV…
	Bg10948-PB	Lu et al. 2020	FREPK1	656	MAFLLSLLLGVYLAPLALSDLIFNVQPDVISPVLTSQILVNCTVTNNQVPNIDAIKSVSLSRYNETIKDFYVLLSLDTQTFNLQQFVQFRHAQVSFGNLFLSLTVYNPVQSDAQAYRCNVDGDNSVQKNVSRKAKKEVRYEPNVTALIQEITRLKISEDIGRCPSKNVGIPGNNNIRSKLHFVGDSEFVKELIEPLTLRCSFLASNENAHQDSAVQFMYILHETNGIIATISRDQPVPTTSQKLSSITLQGELNETISKNSYLLVMWRNAKLSDSGKYFCGAHVKNVIGQRDMFQEELVVSVQRPTHDDLVKVVYELQRQVDKWKDSQQFSELNIININEVLRTYNNSMMSVKEDLKNNQQKLESFRKDLTTSQQNIQSVKEDYKINQRHIETVKDDLE…
	Bg11-PA	Lu et al. 2020	11_sig_1434_BGLB000011	394	MTVIIFNYKHLCLVIMFSGDKMRVIQKPRLNFIANSDVIKELIQPLVIRCSAQTFYVERNRSVTVTFMNIIHETIGSLATVSKIQQYDASPDVSLNKVQGYLSNQGSAESYLQITWAHPTPLQTGKYTCVAHTINYVGIVEKLEAALSIEVKRTSFDDLVDVVIDVLENLDDEKTKVKMLQQKVDKGQSCLNVRSIKARVFVILDSGLEVMCDTKTDGGGWIIFQRRINGSVDFYRGWKEYRDGFGDYNIGEFYLGNENIFKLTSTGQYDLRIDLEFNNTKYFAQYENFKVLSETEKYKLKIGKYSGNAGDELSYHNDEFFSTFDRDNDVHGDLNCAGFSSGAWWYQSCFRSNLNGLWGRTSFHKGMNWLHLTGQSNSVSFSEMKIREREKKLF
	Bg116-PB	Lu et al. 2020	1_tig_99_BGLB000116	829	MALLLHLALWASLVSLSTSELLIDVQPNVISEELTPKLVINCSISNNQVQQIDMIKSLSLARYNENIKEFEVLYYLEAATLNLTQHVQFQRSQIGFGNKYITLTLQEPTQSDARVYRCNVIGDNAKVTNISVVSKKEVRYETISTPLIDEIRRLKKEADKNQCSSTNGEITDNKKKVRSKLSFVGSSEVINEFIEPFTLTCSCQVSNLHPDTNYTVEFMYILHETNGVIATINKGQLVVTAIQDFGNKNVKGELSDTKLQDSYLRVTWKDLKSSDSGKYFCGAHVIDAEGRSERLNEMVTVKVKLPTFDDLVNVIQKLLILVYDDREILQDNEQNIKSIQNDLSTNVLRINKDLDNYKENFIRINTDLDSKQQNIINIKQDLDNQKLNIIRINEDLDSK…
	Bg11626-PB	Lu et al. 2020	FREP12-like	743	MALFQHFLLFVSLFLLSTSELVIDVQPNVISAEITAQLVINCSITNNQVQHLDVIRSLTLSCYNETLKEFFDLLTLEAKTLNLSQLVQLHHAQISFGNVYISLTLHNPTQFDAKVYRCKVEGDKTNAANSSIVAKKEVEYRTNTTALIEEIRRLKVVEKNDQCSLEKEELTSYHQKTKLHFVGSSKVIKELIEPLTLTCSLQNLDHNSTVQFMYILHESNGVIATINKDQPVVTTKQESNFNMAKGEHSDTKTKASFIEVSWSYLKSSESGNYFCGAHVMGTDGRSELLNEVLAITVSNPTFDDLVKVIPKLLRQAAKDKENILENKHNIYHIKEDINSKQQNILSIKDGLDTNSQNIKSITDDLNANKQNIASHIDELNSLKQMVNNVQGDISICKES…
	Bg11627-PB	Lu et al. 2020	5_tig_565_BGLB011626	741	MFHKKDPFSGSELVIDVQPNVISAEITAQLVINCSVTNNEVQQLDVIRSLTLSRYNETLKEFLDLLTLEAKTLNLSQLVQLHHAQISFGNLSISLTLHTPTQFDAKVYRCKVEGDKTNAANSSIVAKKEVEYRTNTTALIEEIRRLKIVEKNDQCTLEKKDLTASQQRTKLHFVGSSKVIKELIEPLTLTCSLQDLDRNSTVQFMYILHEPIGVIATINKDQPVVTTKQESNFNMAKGKLSDTKTKASFIEVSWSYLKSSESGNYFCGAHVMEPDGRSERLNEMLAITISNLTFDDLVKVIQKLLRQADIEKEKILENKQNIYHIKEDINSKQQNIKSIKDGLDTNRQNINIIKDNLETSRQNIKSITDDLNANKQNIASHNNELNSLRQMVNNVQGDI…
	Bg131-PA	Lu et al. 2020	z_tig_6870_frameshifts	756	MCFYSSDVELVIDVQPSVISPEITAQLVINCSITNNQAQHIKVIKSLTLSRYNETIREFEDLFVLNTLTLILNQQTKLKVSQIRYGNSHITLTLHNPSKFDAKIYKCNATGDNAEGTNISLFAKKAVEYETNTTALIEEIRRYKKNENFQCSLKKDEHSEVNQRSRLHFYGSSEIITELIEPLTITCLYKTLNQGEKETSALQSLYILHETNGVIAYINKQQPAITTIQESNFKNVEGEIFDNESKDSYLQVTWNNLKHSESGNYFCEAHINRSDGRFEKINEMLTIIVRGSTLHDLVKVIQKLQRQAEVDQESLRDNTQKLKTIKEDLDINIHNIINVKKDLNDKHENIIRINENLDTKQQDITCLKDNMNSTKQDIISLKDNMNSTKQDIVSLKDNM…
	Bg133-PB	Lu et al. 2020	22_tig_4104_BGLB000133	652	MAFLLSLLLGVYLAPLALSDLIINVQPEVISPVFTSQLVINCSVTNNQVPNIDVIKSVSLSRYNETIKDFYVLLSLDTQTFNLQQFVQFRHAQVSFGNLFLSLTVYNPVQSDAQAYRCNVDGDNSVQKNVSMKAKKEVRYEPNVTALIEKITRLMISEDIEKCSLKNVELSGYNNKISKLNFLGSSEIVKELIEPLTVKCSFLASNASPYKDSVLQFMYILHETNGVIATISRDQPVTKSGQNLSSNTIQGELYHNLSKDSYLQVTWQNVKLSDSGKYFCGAHVNYVLGQKDRFQEQLVISVQRPTFDDLVKVVHDLQREVGEEKQRREISERNIINIHEQNIENVKQDLKINQQNIKSVKEDVKINQQNIENVKEDVKINQQNLKNVKEDLKINKDNI…
	Bg140-PB	Lu et al. 2020	FREP13.1	651	MATFLYVILVVALVTLSTSELVIDVQPNVISPEITAQLVINCSITNNQVQNIDVIKSLTLSRYNETIRDFEVMIALDLLTLNLKQLVQFKYSLISLSGNVFISLTILHPTKSDAKVYRCSVNGDNSNERNISLFAKKAVEYETNSTALIEEIQRCKKVESKCQCSLENNDSSSNYKRSRVHFSGSSEIIKERIETVTLNCTYQALKHQRNETSLQSLYILHEANGVIANINKGQPVVQGSKLKNAEGEIFDNESKDSYLQVTLSNLKFSDSGKYFCEANVKHSDGRAERLSEMLILTVVSPTVDDLVKVVEKLLGQVDGDTKHIQENNQSIKNIKEELKIKEQNIISITADLNSTQQIISIIKEDITQNQQNISSMKEDLIINQENLKNVKEDFNIQQR…
	Bg141-PB	Lu et al. 2020	FREPA	424	MDFLKKAVIFLLTACFYVSAEKVTAEIAALPQKIRIGLTTDFSIRCLAIPNQHDTGLSKILTLSIKKVQNDVPVTLAVVTPLSAANVMPEARAAKAHGALDHSTNYLNISWKNPESDLAGEYICEGIGVEASGKNIAFSDSIFVSYEYASTEEYVSTLFQLHKELDQSQAKLKAAYTAGNKTQSELVETQTRLSRRQLPDDCIPVVSNATGCDDPKLTVGYHILEIVPKDGLGPIKVLCHVRIQGEGWIVFQKRFDGSVDFYRNFRDYEVGFGTVSPTTEYWLGLENLRRLLVDNGDENGLRVDMTERGTAFNFTRIYPIFRVGPGDGYTLIADGYSDGGKGLSENSGAKFSTYDNDHSLGCPSSLRLAGWWFHEGCGFVNLNGLWGLASGEASMFWYE…
	Bg14428-PB	Lu et al. 2020	FREP14	399	MGALILHVILCASIVPVISSRPKLKFSGNAEILKELIEPLILSCSLKSFNNETNEHFKVHIMFIQHETNGVISTLSKDQAVAVSADQSSTHAHGKIYNKDLQDSYLQVILKNPKISESGKYFCLAYAKNSTGQDSVFQSTVTIKVLKPKADDLVQVLGQLLKRVDTLEQLLKGNETNFGGVTADDILISTTHKTPFTSCRDVNSSDERVVVTLASGQKVMCDTKTDGGGWIIIQRRIMGYVDFYRGWKEYRDGFGDYNIGEFYLGNENIHQLTSKKPHELRIDLEFDNENYFAQYSSFLLLGEEELYKLQIGDYSGNAGDSLAYQKNMSFSTYDRDNDNASGENCAVSYSGAWWYNACHMSNLNGDWGNDAYGKGVNWDGVTGLHDSVVFSEMKLRELD
	Bg152-PB	Lu et al. 2020	FREP4	420	MKMKNFLLCLSLVSLVSATLGSRLSFNANVEKINEVIQPLMLTCSFEVSRNDSWQNTKVQLMYIMHETKGFVATITKDQNITGNADMTFSEGQGTLNNEIDNTSFLQVTWKNASNELSGKYICVVHATNAEGKVEFLSASLKVQVQKLEIADLAQYVVDLTARVKESDDKIQNYTRNVTSIKEELNALKENHLAALRSLDIIKKVNKNLQLSCECLAKPTSCRDVISTEDRVVVTLASGLEVMCDTTTDGGGWTIFQRRFNGSIDFYRGWKEYRDGFGDYNIGEFYLGNENIFNLTSSRKYELRFDLEYENKKYFAHYSDFQLLDENNKYKLIIGSYSGTAGNSMKRHVNKFFTTFDKDNDESPNENCAIIRRGAWWYQNCADVNLNGNWGRGEPDGAF…
	Bg16934-PA	Lu et al. 2020	20_tig_3569_BGLB009245b	604	MATFLHLAICLSLFPISSTELVIDVQPNVILPEITPHLVINCSITNNQVQQLDLIKSLTLSRYNETSKEFQEMLTLDALPLILKLPTELNDSQIRFGNLYVTLTLHKPTLYDANVYRCNATGENANRTKKTVLAKKTVEFETNSTVLMEEMRRLKKNDNKCLCPLKKEERSDVIQRSRIQFYESSEIIKEQLEPLTLTCVYKLSNQDSNETSRLQSLFILHETNGVIAYINKGQPVVTTTKGENSKNVEGQIYDSELKESYLQVTWNNLIFSESGRYICEAYVKHSDGSYDKLKEILTITVKSPTVDDLAKVVHMLLTQLNKDVSLTRSINYVKEDSDSNKENGKSKKEDRDTVKQNIRDFQEYPKLSVANISTSIVEVKIPTDTDVDKIHQKGNTAPK…
	Bg16935-PA	Lu et al. 2020	19_tig_3569_BGLB009245a	806	MSCESRMGVPGLFFNPNPPRLLPWKSTYLHSKNVNKPTNLYDADKKLVIEVQPNVISAEITAQLVINCSITNNQVQHLDVIRSLTLSRYNETRKEFFDLLTLESKTLNLSQLVQLHHAQISFGNLYISLTLHNPTQFDAKVYRCKVEGDKTNAANSSIVAKKEVEYRTNTTALIEEIRRLKVVEKNDQCSLKNEKLTSHHQKTKLNFVGSSKVIKEMIEPLTLTCSLQNLDHNSTVQFMYILHEPNGVIATINKDQPVVTTKQESNLNMAKGKLSDTKLQASFIEVSWSYINSSESGKYFCGAHVMEPDGRYERLNEVLAIIVLNPTFDDLVKVIPKLLRQADIEKENVLDNKNNIYHIKEDINTKQQNIKSIKDGLDTNSQNIKSIKDGLDTNSQNII…
	Bg17688-PA	Lu et al. 2020	zb_tig_15796	523	MAFFLLLALWASLVFWSASELVIYVQPNVILPEITAQLVINCSITNNQAQQLDVIKSLTLSRYNETITKYEDLFALNSSTLDLKQLLELKYSQISFGNMYITLTLHNPTEFDAKVYRCHVTGDTAEGRNISLFAKKAXKYESNLTALIEELRRYKKNENFQCCLKKDEQSLVNQRSRVSFYGSLGIIRALIEPLTLKCVYKFVDHDSKEPSTIQYMFILHESKGLIAYIYKDQPVVTVIQGVSAKHVKGQIYDNNFNDSYLQVTWTNLTLSDSGKYFCEAHVQYLEGRSEKDFFLFSFQQTVKKNIFITSCLDVQSFESRAIVMLSSGLKVMCDTKTDGGGWIIFQRRINGKVDFYRGWKEYRDGFGDYNIGEFYLGNENIFKLTSTGQYDLRIDIQFS…
	Bg17893-PA	Lu et al. 2020	6_tig_990_BGLB014388	639	MAIFLRLALYGASVFLSASELVIDVQPSVISLETTPQLVINCSITNNQVQHLDVIKSLTLSRNNETLKEFEDLLVLNSSTLNLKQFKPLPNSQISFGNLYITLTLHNPTEFDAKVYKCNATGDNAEGTNISLFVLKAVEYETNSTALIEEMRRRKKDENSRQCYFNKHESSDLNQRSRVHFYGSSDIIKERVEPWTLNCLYKFVNHDQKETPTLQSLFILHETNGVLAYINKGQPAVSVIQGVHSKNVKGELYGNESVASYLQIMWSNLKISDSGKYFCEAHVKYSEGRSEKFNEMLTITVQSSTLNDLVNVIEKLITQVDEDKESIQVNKQNIENLKEDANTKKQNLERIIEDIDTNKQNITSIKVVMDTNTRNIKKSRDEMDTNITRIKEYMDINSR…
	Bg179-PA	Lu et al. 2020	FREP1	580	MNQLCLVLFLCIEITIGQKTCLYKGKMKKNINTNIPETSSITTKTEDECVSKCLADSKCRLSRYDVSQRLCQLASEEVLNKTYFEFGVNVFIKECTEHQTKITTTATSTSTSETTTMSTSTRIEAKTTTATEPTAVDATSPVTTTEPTTTTTMNTYSSLPPNTKATQDTPTSTNVVNMATTNPPTKPNLDNTSSKTIKVRYLRLAVTPSAIELGKTEALLIFCSLPESSSTPFQNLVSLKLSHSIDKDVYPFKDLASINVADGRVNAHNNEGSGGGVISNTDEPFLSFLFPFPYFHMAGDYRCLAQGNTSDNQPLTLTAIGKVFIEYNSLVSISKTLRSLRLEQIQNENKTRQQDAIGTKQEDVGGYNVITNRQPVSCRDVNSTEDRMVVTLASGLKVM…
	Bg19-PB	Lu et al. 2020	FREP5	619	MAHIPHLVICLSLICMSTSELVIDVHPSVILPEITPQLVINCSITNNQVQHIQVIKSLTLSRFNETIREFEDLVALDSSTLDLKKLMPFKYSQISFGNLYITLTLYNPTEFDAEVYRCMVNGDTSNWTNISLFAKKSVEHETNSTALIEKIRNFKKDEVNSKCTLQKNDHTGSKVHFFASSDIFKESIEPLTLKCSFQAIKQDENETSTLQSLYILHESNRIIANINKGQQVLTPSQSDNSKNIQGEIHDDGSKDSYLQVTWSNVKSSESGKYFCEANVKHSDGRAERLSEMLTITVVRPTFDDLVKVVEKLLEQFNEYKTHLQENVEKNRAMLDRNKQTILLIKKDVLANQQSLQTMKEDWNSNQTNIISIKEELQSHRQNISTLKENFETVFSNFST…
	Bg204-PB	Lu et al. 2020	FREP3.2	655	MERLFLLLVLCVFVVSLAGSELVIDVQPNVISPEITPQLVINCSITNNKVQQLDLIKSLTLSRYNETIRDFDELIALDSLTLNLKQFVRFKYSQISFGNRYITLILHNPTQFDARIYKCNATGDNSEGANISLFAKKGVEYETNSTALIEEIRRIKKDENYCSFKKDDLSDSKQRSRVYFSGSSDIIKERIEPLTLKCTFQVLKTDQNEISRLQSLYILHETKGVIAYVNKDQPVVTSLQGSHIQDVEGEIYDNAIKDSYLQVTWSNLKHTESGKYFCEAHNQYSEGRIDKTSNMLTITVERPTFDDLVEAMHKLFTQVDGAKESLKAINQNIKNINKDLDFKEQNITSIKEEVIRNQNNIQILSEDSNIKEQNMTSIREDLSTKQQTFLNIKEDVILN…
	Bg20516-PAX	Lu et al. 2020	new_partial_FREP	671	YEVFFCTSVACIICAFLIQFTIAELEITVEPKVIWPGLTPKLVLNCSLTNNGSAEKDFINVLEISLSRYNETRKQFDDLLSQLINSSGVKQLVELRDAQISSGSQFLTLTLHNPTQNDANKYRCIAKGITRLNKYYSIDAYDKVESSNITEYTEEIKRLRKRETELMTIKDTDKCSPTNVSEKEKPTLNFQGNSMTMKEYIQPLTLKCSFTGLTNDTKQNLSVNFMNIIHETTGLIASITEHYTTYENKSFIAVEGELNDLELFDSYLHITWTYPKMSQSGRYFCEAGVVYSAEENTTLSATLTIIVEKPTYEDLVRTVSELLPLVNDVKENQKLNTLDLIQCKENIQNLTNNFNLDKTDTHKKIEDVQSSLNEEIKDAIINFSLTEASFKKEYDSDLM…
	Bg21-PB	Lu et al. 2020	17_tig_2702_BGLB000021	634	MTLLQHFLLFVSLILFSTSELVIDVQPNVISAEITAQLVINCSITNNEVQPLDVIRSLTISRYNETLKEFLDLLTLEAKTLNLSQLVQLHHAQISFGNLSISLTLHNPTQFDAKVYRCKVEGDKTNAANSSIVAKKEVEYRTNTTALIEEIRRLKVVEKNDQCTLEKIELIASHQKTKLHFVGSSKVIKELIEPLTLICSFQNQDHNSTVQFMYILHEPNDVIATINKYQPVVTTKQESNFNMAKGELSDTKLQASYIEVSWSYIKSSESGNYFCGAHVMGPDGRSERLNEMLAIIVSNPTFDDLVKVIPKLLRQSNKDKENILENKQNIYNIKEDINSKQQNIISIKDGLDTNSQNINIIKDNLENSRQNIKNITDDLNAKKQNIASHNDELNTLRES…
	Bg22646-PA	Lu et al. 2020	new_partial_FREP	555	AQKEAKKNKILASPKGELLLNLSETNGVIATINKDQPFVTTKQESNFNMAKGVLSDTKTKASFIEVSWSYLKSSESGKYFCGAHVMGPDGRSERLNEMLTIIVSNPTFDDLVNVIPKLLRQADIEKENILENKQNIYHIKEYISSKHQTILSIKDGLDTNSQNINIIKDNLETSRENIKSITDDLNANKQNIASHNDELNSLGQMVNNVQSDLSICKESIHNFSNDLDTNKQSIARHNDELSILRQMVNSLEDDLRTNKQSLQSITDEVNTKKENINQLNEDLKSNKQNIQNITEDVNTNRQNIMNINKVLNTSQQSMSKLETDLKKQLTNLSTTLTSIKEEIEKVPPVFCREIISTHNRVIVKLISGLKVMCDTKTDGGGWIIFQRRINGSVDFYRDW…
	Bg23857-PA	Lu et al. 2020	new_partial_FREP	528	SKLLFVGNSKFVKELFDPLTLTCSTQVLRNDRNKTSTVQSMYILHEANGIIATISKDQPVVTTNRDVGLIAAKGELHFDASKNSYLQVTWTIPKFSESGKYFCGAHVDNAQGRNEYWNEMLTITVERLQFDDIVKVMYDIQRQVDEDKKRLQTFHENLTNNFIILNTNLQSIENVRRDVITNQESINVIKDELLSNKQNIVNNKKDITATQESINVIKEELLSNKQNIVNNKKDINTTQESINGIQEELLWNQQNIENVKEELQSKQDSMKSIQDELLSNLHNMNISSIWTVLSNFSTAVRDMKDDIDKGKTEIKQIKSSITKLHLRSCRDVNSTDDRVVVTLASGLKVMCDTKTDGGGWIIFQRRIIGSVDFYRGWKEYRDGFGDYNIGEFYLGNENI…
	Bg25144-PAX	Lu et al. 2020	new_partial_FREP	674	LIINVQPEVISPVFTSQLVINCSVTNNQVPNIDVIKSVSLSRYNETIKDFYVLLSLDTHTFNLQQFVQFRHAQVSFENLFLSLTVYNPIQSDAQAYRCNVDGDNSVQKNVSMKAKKEVRYEPNVTALIEKITRLMISKEIEQCSSMNVGISGYNNIRSKLRFVASSEIVKELIEPLTVKCSFPASNDSRYQDSVLQFMYILHETTGVIATISRDQPVTKSGQNLSSNTIQGELYHNLSKDSYLQVTWQNVKLFDSGKYFCGAHVNYVLGQKDRFQEQLVISVQRPTLDDLVKVVHDLQREVGEEKQRREISERNIMNIHEQNIEIVKEDMKINQQNIKNVKEDVKINQQNIKNVKEDVKINQQNIKNVKEDVKINQQNIENVKEDVKINQQKIENIKDD…
	Bg25334-PA	Lu et al. 2020	FREPJ5	473	MSKINPFLTTIRENNFKNAKAELFDNELKDSYIEVTWSHLKSSESGKYFCGAHVTDSKGTSERLNEMLTITVTGPTFEDLVKVLQKLLAQKDEGKENEKNIIKRIDDLETKQRNIISVKDDIDRYIQNMNKIKDELNSQKQNISSIRDDLNTNTQHMNSITDDLNSNGQNLKNIKDEININRQNISSIKADLNTNAQKIDLITGDFNSNRLQLLSINKDLNASQQTMTELKVDLEAQLANLSTELNDMKKNIDKEDKDEVLKRRFGFSKPNSCRDISSTKNRVIVTLVSGLQVMCDTKTDGGGWIIFQRRINGKVDFYRGWKEYRDGFGDYNIGEFYLGNENIFQLTSRRQFDLRIDLEFNNTKYFAQYKDFKVLGETEKYKLQIGKYSGNASNGLEYH…
	Bg28617-PA	Lu et al. 2020	FREP2	385	MASLPLRLVLLVSMATLIRSSSWLNFTGNSETIRELIQPLKLTCTFQISKNDSENDSQVLFMSIYHETKRVIASISKYQPVATSLYPSVTKVQGQIYHSNESKDSHLQVTWTHPKLSESGKYFCLAHAWNSTSQNSVFDADITVNVIKSSTDDLAVALSYIQDRLDKDGVDSIQISRTSPTLPESCRDVISSEDRVVVTLASGLKVMCDTKTDGGGWIIFQRRINGNVDFYRSWKEYRDGFGSFSIGEFYLGNENIFKLTSRKKYDLRIDLEFNNTKYFALYTRFEILGEQDYYKLQIGGYSGNAGDALTNIHNDKFFSTYDKDNDLDTSGSCAVAYKGAWWYRDCYDSNLNGKWGSDRINWSKLTGVTKSVTFTEMKIREIELD
	Bg29167-PA	Lu et al. 2020	new_partial_FREP	434	MIEVKSKNVKGEIYQNKLKDSYLQVTWTNLKLSDSGKYFCEAHSQFSEGSSEKSNEMLTITVQSPTFNDLVNVIQKIITQVDEDKDIRTQAMNIMRVGLERNYTSLTEIVNTNAQNIKNMRFTMNTNITSIKEDMDTTSQNIMSIIVDTNNTITMLKKDLDTNAGNIKILREDIDGNITKLKEDLDTNKQLQINLQENLRMEVANISTNLTELKNQMDEVKKLLQLYFVTPTSCRNVTSTKARVIVTLSSGLKVMCDTKTDGGGWIIIQRRINGKVDFYRGWQEYRDGFGDYNIGEFYLGNENIFNLTSTGQFDLRIDLEFKNKIYFAQYEDFIVLNETDKYRLEIGKYSGNAGDSLRRQNNMFFSTFDRENDIHKTKNCAKSFLGAWWYKDCHDSNLN…
	Bg32905-PAX	Lu et al. 2020	FREPJ1	562	SFSTSELVIDVQPNVITPEVTQHIVVNCSVTRNQVPTLDVIKSLTLSRYNEKLKEFEALLALEAKTLNLKQLVQFPRSQISFGNLYVTLSLQSPTQSDARVYRCKVEGDNANGTSMSLVAKQEVEYRTNTTALIEEILRLKSEEKNDKCPFKEDELTGIHQRLKLHFVGSSEIIKELIEPLTLTCSLQGFQYDENQNVTVQFMYILHETNGVVATINKGQPVVTTIQENNSKNVKGELSENELKDSYIQVTWRNLKSSESGKYFCGAHIIDSNGKSEKLNEMLIVTVATATFDDLVKVIQKLMKQADEDKEKIQENKQKIKNIQEDFDTRQQNLSPFKDILVNGKKDYKEMNTSDSILPDRPCNVNSTKRRLVLNLASGLKVMCDTMTDGGGWIIIQRR…
	Bg38205-PA	Lu et al. 2020	new_partial_FREP	572	MYIFHETNGVIATINKGQTVVTAIQEVGSNNVKGELSDEKLHESYLQVTWRNLRSSDSGKYFCGAHVIGSDGRAERLNEMVTIQVKLPTFEDLVNVIQKLLIQANDDREILQDNKQNIKSIQNELRNNQDNVIKMYKDLDNHEQNFIRIKKDLDSNQQNIKIINQDLDNQKQNIIRINTDLDSKEQQFTRFNKDLDSKQQDIIRIDKDLNATEHNITRINKDIDSKQQDIIRIDKDLNATEHNITRINKDIDSKQQDIIRIDKDLNATKHNITRINKDIDSKQQDIIRIDKDLNATKHNITRINKDLDSKQQNIIRIDKDLNATKHNITRINKNLDSKQQDIISIKQDLESSKKDFNEHRQNISIFKDILDTVIYNLSSSLTDVKQELTKELSDGIKCI…
	Bg40226-PAX	Lu et al. 2020	FREPJ3-like	722	ALWASLAFWSASELVLDVQPSVISPEITRQLVINCSITNNEVEHLRVLKSLTLSRYNETNREFEDLFLLNTSTLILKQQSNLKVSQISYGNTHITLTLHNPSQFDAKVYKCNATGDTEEGTNISLYAKKAVEYETNSTALIEEIRRYKKNENFQCSLKKDENSDVNQRSRLHFYGSSEIITELIEPLTVKCLYKTLIQGQNEMSALQSLYILHETNGVIAYINKQQPAITTIQESNLKNVEGEIFDNESKDSYIQVTWNDLKHSESGKYFCEAHINYPDGIFKKLNEIITIIVQSPTPDDLIKVIRVLLRHSRVDKESLIGNKQELKTIKEDLDINIRNITSIKKDLNAKQENITKINEDLDTKQQNITCLKDDIKSTKQDIVSIKKVLDTMQENMKSL…
	Bg40228-PA	Lu et al. 2020	new_FREP	425	MAFLLSLLLGVYLAPLALSDLVINVQQEVISPVFTSQLVINCSVTNNQVPNIDVIKSVSLSRYNETIKDFYVLLSLDTQTFNLQQFVQFRHAQVSFGNLFLSLTVYNPVQSDAQAYRCNVDGDNSILKSVSVKAKKEVRYEPNVTALIQEITRLKISEEIEKCSLKNVGLSGNNNIRSKLHFVGNSEFVKEYIEPLTLRCSFLNIERKTIYTFLHELISSLLPESCRDVFSTKDRKVVTLASGLKVMCDTKTDGGGWIIFQRRINGKVDFYRGWKEYRDGFGDYNIGEFYLGNENIFNLTFTGQYDLRIDLEYNNKTYFAQYEDFKVLSESEKYKLEIGKYSGNATDSLSYHNNMFFSTFDKDNDKSSENCAEMYSGAWWFNACHHSKLNGKWGSKFPG…
	Bg4529-PB	Lu et al. 2020	FREP7-like	642	MTNLLLRLVFFQSILPLITSELVINVQPDIISAEITAQLVINCSVTNNQVQHMEVIRSLTLSRYNQTLXDFKDITALDLLTLNLKQLVKFKHSQISFGNVFISLTLLYPTQFDSNVYRCSVKGGDSNNKDMSLFSKKTVEYETNSTALIEEIRRYKIDENKCLCSLTSNDRTSTNKRLRVHFSGNSEIIKESVEPLTLNCTFQVLNQDQNETSSLQSLYILHETNGVIANINKGQPVLKGSHLKDAQGNIFDSGLKDSYLQVTWSNVKLSDSGKYFCEANVKHSDGRAERLSEMLILTVVSPTVDDLVKVIEKLLGQVDEDTKHIQENKQNIKNIKEELKTKEQNILSNTADLNSTQQTIRSMKEDIAINQQNISSIKTDVAVNEENLINLQKDFNIQQ…
	Bg4530-PB	Lu et al. 2020	FREPJ2-like	654	MAHMVHLTLCVVLVSLSSSELIIDVRPDIISLEITPQLVINCSITNNKVQHLDVMNSLTLSRYDKTIRDFIALITLDSSTLNLKQLTKFSNSQVSFGNLYLALTLHYPTQFDAKVYRCSVNGNNANGTDVSLSAKKGVEYETNSTALIEEIRRLKKDEDTYKCSFKKTDRPGSRVHFFASSEIIKERIEPLTLNCSFQVSYLFISFHNVFNNMSTPEAYETVEHILYEYRMLRNTIEDTTSFETERTGAWLGLTLYGDKRTLQNTGRDLVETNGVIATINKGQPVLTTIHGGHSNSRNAKGEIFDNELKDSYLQVTLSNLQFSESGKYFCEAHVKRSQGGVERLNKMLAISVLSPTFEDLVKVIEKVLRKSDEDNIRIRENGQTLRNIQEDSDTKEKNI…
	Bg5224-PB	Lu et al. 2020	FREPJ5	701	MENLRLLFCALLFSVTSSELTIDIQPHGISLELTPKLVINCSITNKQVQHLQVIKSLTLSRYQESLKEFEILLSLEAKTRNLTQLVQLQRSQINVGDFYLALTLHNPSKFDARVYRCKAEGDTPQGTNSSSVVKTEVHYTINSTALVEEIRRLKEDENKDKCFPKKEEITGYYQRSRLHFVASSRIVTELLDPLTLKCFFQVSNLDSVHNFTVQFLYILHETKGVVATMSKNQPVLTTINENNFKNVKGELFENELNDSYIEVTWSHLKSSESGKYFCGAHVTDSKGTSERLNEMLTITVTGPTLEDLVKVLQKLLAQKDEDKKIEKENIKRIDDLETKQLNIISIKDDIDSYIQNMNKIKDELNSQKQSISSIRDDLRNNTQHMNSITDDLNVNGQNL…
	Bg6034-PB	Lu et al. 2020	FREP12.1-as2-like	536	MAPAATFDEYNLIFFSELVIDVQPNVISAEITAQLVINCSITNNQVQHLDVIRSLTLSRYNETLKEFFDLLTLEAKTLNLSQLVQLHHAQISFGNLSISLTLHNPTQFDAKVYKCKVDGDKTNAANSSIVAKKEVEYRTNTTALIEEIRRLKVVEKNDQCTLKNEELTASHYRTKVHFVGSSNVIKELIEPLTLTCSLQQFNRNLVVTSTALKTAIFTFDRDNDVSSGYNCAERSSGAWWYIGCFESNLNGQWEKTNVVVAAINKDQPVVTTKQESNFNMAKGELSDTKTKASFIEVSWSYLKSSESGKYFCGAHVMGPDGRSERLNEMLAITVLNPTLDDVVKVIPKLFSEADTEKKNILENKRKIYTIQEDIYSKQQNIISIKDGLDSNRQNINTIK…
	Bg7076-PB	Lu et al. 2020	4_tig_565_BGLB000073-like	735	MTLLQHFVLFVSLILFSTSELVIDVQPNVISAEITAQLVINCSITNNQVQHLDVIRSLTLSRYNETLKEFFDLITLEAKTLNLSQLVQLHHAQISFGNLSISLTLHNPTQFDAKVYRCKVEGDKTNAENSSIVAKKEVEYRTNMTALIEEIRRLKIVEKNDQCILEKKDLTASQQITKLHFVGSSKVIKELIEPLTLKCSLQDLDRNSTVQFMYILHETNSVIATINKDQPVVTTKQESNFNTAKGVLSDTKTKASFIEVSWSYLKSSESGKYFCGAHVMGPDGRSERLNEVLTIIVLNPTFDDLVKVIPKLLRQADKEKENILENKQNIYHIKVDIKSKQENILSIKDELDTNSQNIKSITDDLNANKQSTLSYIDELNSLRQTVNNIQGDISICKES…
	Bg74-PB	Lu et al. 2020	FREPJ4	616	FILLSACLRLTTINLTLFSELVIDVQPDVISAELTTQLVVNCSITNNHVAELDVIKYLTLSSYNESIKYFEDLLTLEANTFNLQKIRQFKHSQINSGNLFITLTLQDPTQFDAKVYRCIVTGDASNATNISFVSKKEVKHETISTTLLEQVRRLKKDIDRDQSPCKKEEPTVHQKQKSKLDFVGSSEVIKELIEPLTLACTYKVMNNDHNQNSTVQSLYIFHETNGIIATINKGETVATNQEINSKNVKAELSSNESRDSYIQVTWSHLKLSEAGKYFCGASVKYSESKNENFNKMLTITITRPTFDDLVKVIQKILAKSEEDKELILGNIQSIKDDLNANKQHIESVTEDLNDTKENMKNYKEEMKIIVANLSTTTTDISKETDEERTEDKDKTYSVN…
	Bg7576-PC	Lu et al. 2020	FREPM	589	MACLRFCMCVLLIPFTDSQLFIDVEPVDILPGLTPELVIICSLSINHFEDLDVIKSLTLSRYNDATQTFGVLLVLDTATLGVQRLVELDDVQVSSGSLFVALTVRNPEEKDAQVYRCNANGINSEAKNHSITETKTVQDKRSLTDYTKEIERLKTKGPYKIDIDAAEENQNASAKVNDVINLESGLTFKLMPEVVKEHILPMSIHCSFTVSYNDTNTNLKIRLLYIRHESNGIVATISEDQDAKDYQEPLKLVSGNLNGGNLSEPSLQVTWTKPSFSLSGNYFCGAHTVNNRGDERRYNARLTVTVEETKLEDLASIVSDLRQQVNEFQEEQETNKGREINSALSIERVIDNLTSVETYWKKKFDEDILPMKNEIRKIIADQEMMDIAPYVCHDVESTE…
	Bg96-PB	Lu et al. 2020	FREP3.1	653	MARLFPRLVLCVFVVPLISSELVIDVQPNVISSEITAQLVINCSITNNQVQYLDVIKSLTLSRYNETIRDFDELIALDSLTQNLKQFVRFKYSQISFGNLYITLTLHNPTQFDARIYRCNATGANSDGTNISLFAKKAVEYETNSTALIEEIRRIKKDENKCSLKKDDLSDIKQRWRVYFSESSKIIKERIEPLTLKCTFQILTPDENETSRLQSLYILHETNGVVANINKDQAVITTIQGGNFENGQGEISGNQSKESYLHVTWSNLKHSDSGKYFCEAHVKHSKGKAERLNEMLTIEVISPTIDDLMEVIQKLVTQVDGDKESLQDVKQNIKNIKEDLNTKEQNIISIKEDLNTKQQSIISIKEEFKTKQENIQKDMTINQQNIQKIKEELDSKEQS…
	ADE45330.1	NCBI	FREP2	385	MASLPLRLVLLVSMATLIRSSSWLNFTGNSETIRELIQPLKLTCTFQISKNDSENDSQVLFMSIYHETKRVIASISKYQPVATSLYPSVTKVQGQIYHSNESKDSYLQVTWTHPKLSESGKYFCLAHAWNSTSQNSVFDADITVNVIKSSTDDLAVALSYIQDRLDKDGVDSIQISRASPTLPESCRDVISSEDRVVVTLASGLKVMCDTKTDGGGWIIFQRRINGYVDFYRGWKEYRDGFGDYDIGEFYLGNENIFKLTSSKKYDLRIDLEFNNTKYFAFYTRFEILGEQDYYKLQIGGYSGNAGDALTNIHNDKFFSTYDKDNDLGTSGSCAVTHKGAWWYRDCYDSNLNGKWGSDRINWSKLTGITKSVTFTEMKIREIELN
	ADK11390.1	NCBI	FREP2	385	MASLPLRLVLLVSMATLIRSSSWLNFTGNSETIRELIQPLKLTCTFQISKNDSENDSQVLFMSIYHETKRVIASISKYQPVATSLYPSVTKVQGQIYHSNESKDSYLQVTWTHPKLSESGKYFCLAHAWNSTSQNSVFDADITVNVIKSSTDDLAVALSYIQDRLDKDGVDSIQISRASPTLPESCRDVISSEDRVVVTLASGLKVMCDTKTDGGGWIIFQRRINGYVDFYRGWKEYRDGFGDYDIGEFYLGNENIFKLTSSKKYDLRIDLEFNNTKYFAFSTRFEILGEQDYYKLQIGGYSGNAGDALTNIHNDKFFSTYDKDNDLGTSGSCAVTHKGAWWYRDCYDSNLNGKWGSDRINWSKLTGITKSVTFREMKIREIELN
	ADK11391.1	NCBI	FREP2	385	MASLPLRLVLLVSMATLIRSSSWLNFTGNSETIRELIQPLKLTRTFQISKNDSENDSQVLFMSIYHETKRVIASISKYQPVATSLYPSVTKVQGQIYHSNESKDSYLQVTWTHPKLSESGKYFCLAHAWNSTSQNSVFDADITVNVIKSSTDDLAVALSYIQDRLDKDGVDSIQISRASPTLPESCRDVISSEDRVVVTLASGLKVMCDTKTDGGGWIIFQRRINGYVDFYRGWKEYRDGFGDYDIGEFYLGNENIFKLTSSKKYDLRIDLEFNNTKYFAFYTRFEILGEQDYYKLQIGGYSGNAGDALTNIHNDKFFSTYDKDNDLGTSGSCAVTHKGAWWYRDCYDSNLNGKWGSDRINWSKLTGITKSVTFRGMKIREIELN
	ADK11408.1	NCBI	FREP2	385	MASLPLRLVLLVSMATLIRSSSWLNFTGNSETIRELIQPLKLTCTFQISKNDSENDSQVLFMSIYHETKRVIASISKYQPVATSLYPSVTKVQGQIYHSNESKDSYLQVTWTHPKLSESGEYFCLAHAWNSTSQNSVFDADITVNVIKSSTDDLAVALSYIQDRLDKDGVDSIQISRASPTLPESCRDVISSEDRVVVTLASGLKVMCDTKTDGGGWIIFQRRINGYVDFYRGWKEYRDGFGDYDIGEFYLGNENIFKLTSSKKYDLRIDLEFNNTKYFAFYTRFEILGEQDYYKLQIGGYSGNAGDALTNIHNDKFFSTYDKDNDLGTSGSCTVTHKGAWWYRDCYDSNLNGKWGSDRINWSKLTGITKSVTFTEMKIREIELN
	AAO59915.1	NCBI	FREP3	655	MARLFLLFILCVFVVSLAGSELVIDVQPNVISPEITPQLVINCSITNNEVQQLDLIKSLTLSRYNETIREFDDLIALDSLTLNLKQFVRFKYSQISFGNLYITLTLPNPTQFDARIYKCNATGANSDGTNISLFAKKAVEYETNSTALIEEIRRIKKDENYCSFKKDDLADIKQRSRVYFSGSSDIIKERIEPLTLKCTFQVLKTDQNDTSRLQSLYILHESKGVIAYVNKDQPVVTSLQGSNIQDVEGEIYDNAIKDSYLQVTWSNLKHSESGKYFCEAHNKYSEGRIDKSSNMLTITVERPTFDDLVEAMHKLFTQVDGAKESLKAINQNIKNINKDLDFKEQNITSIKQEVIRNQNNIQILSEDLNIKEQNLTSIKADLSTKQQTFLNIKEDVILN…
	AAO59916.1	NCBI	FREP3	431	MARLFLLFILCVFVVSLAGSELVIDVQPNVISPEITPQLVINCSITNNEVQTLDLIKSLTLSRYNETIREFDELIALDSLTLNLKQFVRFKYSQISFGNRYITLILHNPTQFDARIYKCNATGTNSEGANISLFAKKAVEYETNSTALIEEIRRIKKDENYCSFKKDDLSDSKQRSRVYFSGSSDIIKERIEPLTLKCTFQVLKTDQNETSRLQSLYILHGSKMSYPPRKSCRDVNSTDERVVVTLTSGLKVMCDTKTDGGGWIIFQRRINGNVDFYRGWKEYRDGFGDYNIGEFYLGNENIYMLTSTGQYNLRIDLKYKNKAFFAQYSGFKILSEKEKYKLNIGAYSGNSGDNFSSHNNAFFTTFDRDNDEYSYNCAVDYTGAWWYHSSCLNCNLNGK…
	AAK13548.1	NCBI	partial_FREP3	652	LFLLFILCVFVVSLAGSELVIDVQPNVISPEITPQLVINCSITNNEVQTLDLIKSLTLSRYNETIREFDELIALDSLTLNLKQFVRFKYSQISFGNRYITLILHNPTQFDARIYKCNATGTNSEGANISLFAKKAVEYETNSTALIEEIRRIKKDENYCSFKKDDLSDXKQRSRVYFSGSSDIIKERIEPLTLKCTFQVLKTDQNETSRLQSLYILHESKGVIAYVNKDQPVVTSLQGSNIQDVEGEIYDNAIKDSYLQVTWSNLKHSESGKYFCEAHNXYSEGRIDXSSNMLTITVERPTFDDLVEAXXKLFTQVDGAKESLKAINQNIKNINKDLDFKEQNITSIKQEVIRNQNNIQILSEDLNIKEQNLTSIKADLSTKQQTFLNIKEDVILNQQI…
	AAC47699.1	NCBI	partial_FREP4	413	NXLLWLFLVSAILGSRLSFYANVEKFNEVIRPLMLTCSFEVSRNVSWQNTKVQLMYIMHETKGFVATITKDQNITGNADMTFSEGQGTLNNEIDNTSFFQVTWKNASNELSGKYICVVHATNAEGKVEFLSASLKVQVQKLEIADLAQYVVDLTARVKESDDKIQNYTRNVTSIKEELNALKENHLAALRSLDIIKKVNKNLQLSCECLAKPTSCRDVISTEDRVVVTLASGLEVICDTTTDGGGWTIFQRRFNGSIDFYRGWKEYRDGFGDYNIGEFYLGNENIFNLTSSRKYELRFDLEYENKKYFAHNSDFKLFRGNNNYRLIIGSYSGTAGNNMRRHVNKFFTTFDKDNDDSPNDNCAIIRRGAWWYQNCADVNLNGNWGRGKPDGAFWDNITVW…
	AAK28657.1	NCBI	precursor_FREP7	689	MTNLLLRLVFFQSLLPLLSSELVIDVQPDIISAEITAQLVINCSVTNNQVQHLDVIRSLTLSRYNQTLRDFEDITALDLLTLNLKQLVKFKHSHISFGNVFISLTLLYPTQFDANVYRCSVKGGDPNNKDMSLFSKKTVEYETNSTALVEEIRRYKIDENKCLCSLASNDRTSTNKRLRVNFSGNSEIIKERVETLTLNCTFQVLNQDQNETSSLQSLYILHETNGVIANINKGQPVLKGSHLKDAQGNIFDSGLKDSYLQVTWSNVKLSDSGKYFCEANVKHSDGRAERLSEMLILTVVSPTVDDLVKVIEKLLGQVDEDTKHIQENKQNIKNIKEELKTKEQNILSNTADLNSTQQTIRSMKEDIAINQHNMSSLKEFVDANLESLQSIKEDLNIQQ…
	AAO59918.1	NCBI	precursor_FREP12	732	MTLLQHFLLFVSLFLFSSSELVIDVQPNVISAEITAQLVINCSITNNQVQHLDVIRSLTLSRYDETLKEFLDLITLEAKTLNLSQLVQLHHAQISFGNLSISLTLHNPTQFDAKVYRCKVEGDKTNAASSSIVAKKEVEYRTNMTALIEEIRRLKVVEKNDQCSLKXEELTSYHQKTKLHFVGSSKVIKELIEPLTLTCSLQNLDNNSTVQFMYILHESNGVIATINKDQPVVTTKQESNFNTAKGVLSDTKSKASFIEVSWSYIKSSESGNYFCGAHVMGPDGRSERLNEMLAITVSNPTFDDVVKVIPKLLRQADIEKENILENKQNIYDIKEYFKSKQQNIISIKDGLNTNRHNIKSIADDLNVNKENIASHNDEINTLRQMVNNVQSDLSICKKS…
	AAO59919.1	NCBI	precursor_FREP12	427	MTLLQHFLLFVSLFLFSSSELVIDVQPNVISAEITAQLVINCSITNNQVQHLDVIRSLTLSRYDETLKEFLDLITLEAKTLNLSQLVQLHHAQISFGNLSISLTLHNPTQFDAKVYRCKVEGDKTNAASSSIVAKKEVEYRTNMTALIEEIRRLKVVEKNDQCSLKXEELTSYHQKTKLHFVGSSKVIKELIEPLTLTCSLQNLDNNSTVQFMYILHGLPSSCREINSFQERVIVTLTSGLKVMCDTKTDGGGWIIFQRRINGKVDFYRGWKEYRDGFGDYDIGEFYLGNENIFGLISTGQYDLRIDLEFNNTNYFAQYENFKVLSETEKYKLQTGTYSGNAGDDLSPHNNKFFSTFDRDNDISSSTNCAEYNSGAWWYESCHHSNLNGQWGRTSNKGM…
	AAO59922.1	NCBI	precursor_FREP13	650	MATFLYVILVVALVTLSTSELVIDVQPNVISPEITAQLAINCSVTNNQAQNIDVIKSLTLSRYNETIRDFEVMIXLDLLTLNLKQLVQFNYSLISFGNVFISLTILHPTKSDAKVYRCSVKGDNSNERNISLFAKKAVEYETNSTALIEEIQRCKKVKSKCQCSLENNDSSSNYKRSRVHFSGSSEIIKERIETVTLNCTYQALKHQRNETSLQSLYILHEANGVIANINKGQPVVQGSNLKNAEGEIFHNESKDSYLQVTWSNLKFSESGKYFCEANVKHSDGRAERLSEMLIITVVSPTFDDLVKVIEKLLGQVDGDTRHIQENNQSIKNIKEELKIKEQNIISITADLNSTQQIISIIKEDITQNQQNISSMKEDLIINQENLKNVKEDFNIQQRN…
	AEO50744.1	NCBI	FREP14	421	MGALILQVILCAFIVPVISSRPKLKFSGNAEIIKEFIEPLILSCSLKSFNNETNEHLKVHIMFIQHETNGVISTISKDQAVAVSADQSSTHAHGKIYNKDLQDSYLQVIWKNPKISESGKYFCLAYAKNSTGQDSVFQSTVTIKVLKPKADDLVQVLGQLLKRVDTLEQLLEGNETKLRGQDDRNVQITQKFSGLEALNLQRVNADNILISTTHKTPFTSCRDVNSSDERVVVTLASEQKVMCDTKTDGGGWIIIQRRIMGYVDFYRGWKEYRDGFGDYNIGEFYLGNENIHQLTSKKPHELRIDLEFDNENYFAQYSSFLLLGEEDLYKLQIGDYSGNAGDSLAYQKNMSFSTYDRDNDNASGENCAVSYSGAWWYNACHMSNLNGDWGNDAYGKGVN…
	AKS26831.1	NCBI	precursor_CREP1	390	MKLLLAFVLCVLTCQLSVSGFTLQFTGNSEVIKELIEPLTLKCSFQILDDQEMEKSTTQSIYIFHETKGFIATLSKDQPLVTTNLEINSTSVEGELYYNVSKDSYLQITWQNPTSSESGKYFCGAHVQNSKEKSESFGRMLTITVERPTFDDLLKNVVGIKKQTEENRKRLQSNEQRIKSIEENFRSNLIDLNIFKDKLIKFEEGSSNSQTEWMREIYKDMNNQVLKNANTQVFLWQHLNVTNSTLSALTNPLFLASTRYNGTLYLLSNARLINNSLLAQEICELLGGYLVEVNTRNEFDFLRNFLKSVKSPPESVYTGGTDEDHEGYWINRFSQTPMKTFWASHQPDDGSLAQHCQTFWQKYDWYMDDLECVHKPNSDSTVGFMCEIQK
	AKS26832.1	NCBI	precursor_CREP2	328	FRELDLGSRLTFTGNSETIKEIFEPLILSCSFQVAKHDVKENGNVILMYIFQETKGVIATISKGQPFAYSTEPRHTFAQGNIGDEKLNKSYLQVTRKNPNSLESGKYFCLAHVRDSAGKDKVFHASIKINIEKSNSDDLVPALGRVLERLDRIEERQEATEQKIVDAQEDFNIQIGNLSSVLDQEKPKKEEDNVLCNAGFHKITDGQISACVWVSNVSMNYIQARDDCKEKGAHLLTLKTQEKFTLLHKNDPGRYLWIGLTDRLIEDIFKWDDDNSICNPLCRGRLFSTGEPNDSGGEEDCVVYYPTRMKLNDNNCGSTNHYMCEHPI
	AKS26833.1	NCBI	precursor_CREP3	363	MKTLHLVLALCAFIVTVLCSSPTVTFTANSETVKEQFQPLILSCSVKVSGNEPIQDANVHLLYILHETKRIIARISKDQPVGTSQNPGSIQVQGQINENKAMHSYLQVTWTNPKFTDSGKYFCLAHVRNSTGQDNVLDADITINVGKLTTDDLTMVVSRLLERVDEGEVKQEENRQNILSVEEDLTDRLVNTTIVVSRLLERVNNGEEKQDENSRKLLKMEEYVYNLIANLSRIQEALNQNIEKATLKMETTTITTSRGNCKRGFDKITYGQLFACVWVSSAPLDFFGARDSCKALGARLMTLKTRDKFNLLETNNVGNKEFYIGLTDFVTEGIFRWTDDDSISNLSSIQSFFRTGEPNDHAG
	AKS26834.1	NCBI	precursor_CREP4	354	MTPFLQCLAFCAFIVPVITLGPMLSFTGNPETIIEHIEPLTLTCSFKVSDNKVYEDIGLEARFLYILHETKRTIASISKGQPVAKVQYPGSTKVQGQIYDSKDLKESFLQVTWKNPKLSESGKYFCLAHASNSTGQDVVIDASITINVSRSTMEDLASAVSRLRDRADQNEERETQNRKRIMRLEEDFNVRVANLSLLLNMQFETATEIEESTVTPEPLNAPCKPGFKKVKDGPLFACLWTSTFPLPHDGAREDCKAQGAHLLTLKTYEQLKLLVNNNPAKPIWIGLNDQETEGAFVWEDDDSVCDYSCRQMIFVKGEPNNANNEDCVEYSPEKHGLNDVLCSDTKYVICEQPF
	Lu et al. 2020	https://journals.plos.org/plosntds/article?id=10.1371/journal.pntd.0008780
