## Supplementary Table 16 for "The genome and transcriptome of the snail *Biomphalaria sudanica s.l.*: Immune gene diversification and highly polymorphic genomic regions in an important African vector of *Schistosoma mansoni*"

### Sheet: Hoja1
	Supplementary Table 16. Total number of genes included on each of the Fibrinogen-related protein (FREP) and C-type lectin-related protein (CREP) Phylogenetically Hierarchical Orthogroups (HOGs) across the analyzed Biomphalaria species genomes and outgroups (B. glabrata strain BB02 (GCF_000457365.2 (Adema et al. 2017)), B. glabrata strain iBS90 (GCA_025434165.1 (Bu et al. 2022)), B. glabrata strai…
	HOG	Annotation	Biomphalaria sudanica (Selected)	Biomphalaria sudanica (Raw)	Biomphalaria glabrata strain: IM	Biomphalaria glabrata strain: BB02	Biomphalaria glabrata strain: iBS90	Biomphalaria pfeifferi	Biomphalaria straminea	Bulinus truncatus	Elysia marginata
	N0.HOG0000753	Unknown CREP	3	4	4	7	6	4	5	1	0
	N0.HOG0002779	CREP1	2	3	1	2	2	4	2	0	0
	N0.HOG0006851	Unknown CREP	1	2	2	1	1	2	2	0	0
	N0.HOG0013656	Unknown CREP	1	1	1	2	1	1	1	1	0
	N0.HOG0016618	CREP3	1	1	2	0	1	2	1	0	0
	N0.HOG0019126	Unknown CREP	1	1	2	1	1	1	0	0	0
	N0.HOG0020614	Unknown CREP	1	1	1	1	1	0	1	0	0
	N0.HOG0000107	FREPJ5/FREP12	30	42	6	0	19	30	9	0	0
	N0.HOG0000652	FREPJ2/FREP7	7	8	3	1	3	16	2	0	0
	N0.HOG0000731	FREP13	1	1	1	27	0	1	1	0	0
	N0.HOG0000844	FREPK1	3	5	7	0	15	0	1	0	0
	N0.HOG0000979	FREP3	1	1	13	0	7	0	4	0	0
	N0.HOG0002424	FREP5	7	10	1	1	1	2	0	0	0
	N0.HOG0003967	Unknown FREP	1	1	6	1	1	2	1	0	0
	N0.HOG0008119	FREP14	1	1	1	2	2	2	1	0	0
	N0.HOG0016622	FREPJ3	2	4	1	0	1	0	1	0	0
	N0.HOG0018452	FREP2	1	1	1	1	1	1	1	0	0
	N0.HOG0018693	FREP4/FREPM	1	2	1	1	0	0	1	1	0
	N0.HOG0020308	FREP1	1	1	1	1	1	1	0	0	0
	N0.HOG0021173	Unknown FREP	1	2	0	0	2	0	1	0	0
