## Supplementary Table 18 for "The genome and transcriptome of the snail *Biomphalaria sudanica s.l.*: Immune gene diversification and highly polymorphic genomic regions in an important African vector of *Schistosoma mansoni*"

### Sheet: Supp_Table_17
		Supplementary Table 18. Results of Biomphalaria sudanica gene family expansion and contraction analysis performed using topGO v2.48.0 (Alexa and Rahnenfuhrer 2022) in R v4.3.1 (R Core Team 2018) with the Weight01 algorithm, node size=10 and statistical test of Fisher (significant p-value ≤ 0.05). The test was performed by comparing the B. sudanica whole genome gene family composition to three sep…
List	GO terms biological concepts	#	GO.ID	Term (highlighted - immune relevant)	Annotated	Significant	Expected	P_Value
All	MF	1	GO:0008757	S-adenosylmethionine-dependent methyltra...	386	47	10.42	2.1e-20
All	MF	2	GO:0019001	guanyl nucleotide binding	176	12	4.75	2.3e-12
All	MF	3	GO:0042578	phosphoric ester hydrolase activity	275	18	7.42	1e-11
All	MF	4	GO:0032554	purine deoxyribonucleotide binding	10	8	0.27	1.1e-11
All	MF	5	GO:0005509	calcium ion binding	407	35	10.99	9.5e-10
All	MF	6	GO:0005384	manganese ion transmembrane transporter ...	31	9	0.84	8e-08
All	MF	7	GO:0005031	tumor necrosis factor receptor activity	27	8	0.73	3.6e-07
All	MF	8	GO:0015278	calcium-release channel activity	39	9	1.05	6.9e-07
All	MF	9	GO:0045569	TRAIL binding	10	4	0.27	9.6e-05
All	MF	10	GO:0004540	ribonuclease activity	101	9	2.73	0.00038
All	MF	11	GO:0004709	MAP kinase kinase kinase activity	26	5	0.7	0.00057
All	MF	12	GO:0016298	lipase activity	108	7	2.92	0.00097
All	MF	13	GO:0140110	transcription regulator activity	953	20	25.73	0.00167
All	MF	14	GO:0032093	SAM domain binding	10	3	0.27	0.00203
All	MF	15	GO:0043120	tumor necrosis factor binding	11	3	0.3	0.00273
All	MF	16	GO:0002020	protease binding	204	14	5.51	0.00304
All	MF	17	GO:0005001	transmembrane receptor protein tyrosine ...	12	3	0.32	0.00357
All	MF	18	GO:0098770	FBXO family protein binding	13	3	0.35	0.00455
All	MF	19	GO:0008061	chitin binding	140	10	3.78	0.00458
All	MF	20	GO:0042802	identical protein binding	1660	57	44.81	0.00467
All	MF	21	GO:0016702	oxidoreductase activity, acting on singl...	28	4	0.76	0.00638
All	MF	22	GO:0022839	ion gated channel activity	219	13	5.91	0.00981
All	MF	23	GO:0003796	lysozyme activity	19	3	0.51	0.01368
All	MF	24	GO:0008198	ferrous iron binding	39	4	1.05	0.02035
All	MF	25	GO:0005201	extracellular matrix structural constitu...	84	6	2.27	0.02577
All	MF	26	GO:0018392	glycoprotein 3-alpha-L-fucosyltransferas...	10	2	0.27	0.02832
All	MF	27	GO:0033932	1,3-alpha-L-fucosidase activity	10	2	0.27	0.02832
All	MF	28	GO:0045294	alpha-catenin binding	10	2	0.27	0.02832
All	MF	29	GO:0008080	N-acetyltransferase activity	40	4	1.08	0.03974
All	MF	30	GO:0016500	protein-hormone receptor activity	12	2	0.32	0.04009
All	MF	31	GO:0097677	STAT family protein binding	12	2	0.32	0.04009
All	MF	32	GO:0008843	endochitinase activity	12	2	0.32	0.04009
All	MF	33	GO:0089720	caspase binding	72	5	1.94	0.04468
All	MF	34	GO:0030346	protein phosphatase 2B binding	13	2	0.35	0.04655
All	MF	35	GO:0008188	neuropeptide receptor activity	74	5	2	0.0493
All	CC	1	GO:0005802	trans-Golgi network	478	48	12.14	1.9e-18
All	CC	2	GO:0005768	endosome	1057	56	26.85	2.5e-17
All	CC	3	GO:0001533	cornified envelope	95	21	2.41	1.7e-14
All	CC	4	GO:0005856	cytoskeleton	1546	49	39.26	3.1e-07
All	CC	5	GO:0070821	tertiary granule membrane	68	9	1.73	5.1e-05
All	CC	6	GO:0101003	ficolin-1-rich granule membrane	73	9	1.85	9e-05
All	CC	7	GO:0060102	collagen and cuticulin-based cuticle ext...	24	5	0.61	0.00029
All	CC	8	GO:0032133	chromosome passenger complex	25	5	0.63	0.00036
All	CC	9	GO:0045121	membrane raft	371	17	9.42	0.00079
All	CC	10	GO:0035579	specific granule membrane	103	9	2.62	0.00121
All	CC	11	GO:0009897	external side of plasma membrane	210	14	5.33	0.00121
All	CC	12	GO:0001741	XY body	25	4	0.63	0.00338
All	CC	13	GO:0030428	cell septum	14	3	0.36	0.00479
All	CC	14	GO:0035631	CD40 receptor complex	20	3	0.51	0.01342
All	CC	15	GO:0051286	cell tip	24	3	0.61	0.02211
All	CC	16	GO:0097539	ciliary transition fiber	11	2	0.28	0.03039
All	CC	17	GO:0005886	plasma membrane	3107	101	78.91	0.03301
All	CC	18	GO:0070701	mucus layer	12	2	0.3	0.03587
All	CC	19	GO:0035580	specific granule lumen	75	5	1.9	0.04171
All	CC	20	GO:0051233	spindle midzone	78	5	1.98	0.04804
All	BP	1	GO:0032259	methylation	540	49	13.91	6.6e-24
All	BP	2	GO:0070268	cornification	104	21	2.68	1.5e-13
All	BP	3	GO:0046070	dGTP metabolic process	10	8	0.26	7.6e-12
All	BP	4	GO:0009217	purine deoxyribonucleoside triphosphate ...	10	8	0.26	7.6e-12
All	BP	5	GO:0009155	purine deoxyribonucleotide catabolic pro...	11	8	0.28	2.7e-11
All	BP	6	GO:0071502	cellular response to temperature stimulu...	27	10	0.7	6.3e-10
All	BP	7	GO:0046060	dATP metabolic process	16	8	0.41	1.9e-09
All	BP	8	GO:0002407	dendritic cell chemotaxis	24	9	0.62	4.1e-09
All	BP	9	GO:0050955	thermoception	49	9	1.26	2.6e-08
All	BP	10	GO:0097028	dendritic cell differentiation	29	9	0.75	2.8e-08
All	BP	11	GO:0071415	cellular response to purine-containing c...	29	9	0.75	2.8e-08
All	BP	12	GO:1903223	positive regulation of oxidative stress-...	31	9	0.8	5.4e-08
All	BP	13	GO:0071421	manganese ion transmembrane transport	32	9	0.82	7.3e-08
All	BP	14	GO:0051289	protein homotetramerization	124	16	3.19	1.1e-07
All	BP	15	GO:1902656	calcium ion import into cytosol	34	9	0.88	1.3e-07
All	BP	16	GO:0044849	estrous cycle	35	9	0.9	1.7e-07
All	BP	17	GO:1900409	positive regulation of cellular response...	46	10	1.18	2e-07
All	BP	18	GO:0035584	calcium-mediated signaling using intrace...	37	9	0.95	2.9e-07
All	BP	19	GO:0090501	RNA phosphodiester bond hydrolysis	140	10	3.61	3.6e-07
All	BP	20	GO:0033194	response to hydroperoxide	38	9	0.98	3.7e-07
All	BP	21	GO:0098703	calcium ion import across plasma membran...	39	9	1	4.7e-07
All	BP	22	GO:0071577	zinc ion transmembrane transport	51	10	1.31	5.5e-07
All	BP	23	GO:0060337	type I interferon signaling pathway	42	9	1.08	9.3e-07
All	BP	24	GO:0048731	system development	4369	105	112.52	1.2e-06
All	BP	25	GO:0001659	temperature homeostasis	45	9	1.16	1.7e-06
All	BP	26	GO:2000249	regulation of actin cytoskeleton reorgan...	48	9	1.24	3.1e-06
All	BP	27	GO:0070207	protein homotrimerization	64	9	1.65	3.5e-05
All	BP	28	GO:0009409	response to cold	99	10	2.55	3.6e-05
All	BP	29	GO:0071277	cellular response to calcium ion	67	9	1.73	5.1e-05
All	BP	30	GO:0010528	regulation of transposition	16	4	0.41	6.6e-05
All	BP	31	GO:0060284	regulation of cell development	1148	20	29.57	6.8e-05
All	BP	32	GO:0070247	regulation of natural killer cell apopto...	10	4	0.26	8e-05
All	BP	33	GO:0009071	serine family amino acid catabolic proce...	19	5	0.49	9.5e-05
All	BP	34	GO:0046439	L-cysteine metabolic process	11	4	0.28	0.00012
All	BP	35	GO:0051607	defense response to virus	169	14	4.35	0.00023
All	BP	36	GO:0019530	taurine metabolic process	13	4	0.33	0.00026
All	BP	37	GO:0043200	response to amino acid	164	10	4.22	0.00031
All	BP	38	GO:0031134	sister chromatid biorientation	25	5	0.64	0.00038
All	BP	39	GO:0045088	regulation of innate immune response	369	16	9.5	0.00039
All	BP	40	GO:0042127	regulation of cell population proliferat...	1356	31	34.92	0.0005
All	BP	41	GO:0009408	response to heat	231	14	5.95	0.00059
All	BP	42	GO:0070509	calcium ion import	93	9	2.4	0.00064
All	BP	43	GO:0033209	tumor necrosis factor-mediated signaling...	104	11	2.68	0.00091
All	BP	44	GO:0000098	sulfur amino acid catabolic process	18	4	0.46	0.00099
All	BP	45	GO:0032024	positive regulation of insulin secretion	101	9	2.6	0.00116
All	BP	46	GO:0061042	vascular wound healing	19	4	0.49	0.00123
All	BP	47	GO:0070301	cellular response to hydrogen peroxide	124	10	3.19	0.00135
All	BP	48	GO:0043123	positive regulation of I-kappaB kinase/N...	106	9	2.73	0.00163
All	BP	49	GO:0019236	response to pheromone	10	3	0.26	0.00177
All	BP	50	GO:0006954	inflammatory response	410	17	10.56	0.00216
All	BP	51	GO:0006964	positive regulation of biosynthetic proc...	22	4	0.57	0.00218
All	BP	52	GO:0000097	sulfur amino acid biosynthetic process	22	4	0.57	0.00218
All	BP	53	GO:0051209	release of sequestered calcium ion into ...	111	9	2.86	0.00224
All	BP	54	GO:1902443	negative regulation of ripoptosome assem...	11	3	0.28	0.00239
All	BP	55	GO:0051489	regulation of filopodium assembly	113	9	2.91	0.00253
All	BP	56	GO:0042332	gravitaxis	24	4	0.62	0.00305
All	BP	57	GO:0035641	locomotory exploration behavior	24	4	0.62	0.00305
All	BP	58	GO:1902523	positive regulation of protein K63-linke...	12	3	0.31	0.00313
All	BP	59	GO:1902524	positive regulation of protein K48-linke...	12	3	0.31	0.00313
All	BP	60	GO:0006955	immune response	1383	45	35.62	0.00326
All	BP	61	GO:0000075	cell cycle checkpoint signaling	249	11	6.41	0.00376
All	BP	62	GO:1902042	negative regulation of extrinsic apoptot...	41	5	1.06	0.00384
All	BP	63	GO:0051403	stress-activated MAPK cascade	278	10	7.16	0.00398
All	BP	64	GO:1902527	positive regulation of protein monoubiqu...	13	3	0.33	0.00399
All	BP	65	GO:0036462	TRAIL-activated apoptotic signaling path...	13	3	0.33	0.00399
All	BP	66	GO:0071236	cellular response to antibiotic	192	12	4.94	0.00407
All	BP	67	GO:0016042	lipid catabolic process	300	10	7.73	0.00408
All	BP	68	GO:0007415	defasciculation of motor neuron axon	15	3	0.39	0.00611
All	BP	69	GO:0061057	peptidoglycan recognition protein signal...	29	4	0.75	0.00616
All	BP	70	GO:0034404	nucleobase-containing small molecule bio...	153	10	3.94	0.0062
All	BP	71	GO:0007157	heterophilic cell-cell adhesion via plas...	47	5	1.21	0.00693
All	BP	72	GO:0000022	mitotic spindle elongation	47	5	1.21	0.00693
All	BP	73	GO:0071260	cellular response to mechanical stimulus	132	9	3.4	0.00706
All	BP	74	GO:0097237	cellular response to toxic substance	268	12	6.9	0.00723
All	BP	75	GO:0042307	positive regulation of protein import in...	67	6	1.73	0.00742
All	BP	76	GO:0003094	glomerular filtration	17	3	0.44	0.00879
All	BP	77	GO:1904591	positive regulation of protein import	70	6	1.8	0.00914
All	BP	78	GO:0019953	sexual reproduction	1698	18	43.73	0.00998
All	BP	79	GO:0008038	neuron recognition	191	10	4.92	0.0101
All	BP	80	GO:0035335	peptidyl-tyrosine dephosphorylation	52	5	1.34	0.01059
All	BP	81	GO:0002252	immune effector process	997	35	25.68	0.01101
All	BP	82	GO:0018996	molting cycle, collagen and cuticulin-ba...	53	5	1.36	0.01145
All	BP	83	GO:1903046	meiotic cell cycle process	339	10	8.73	0.01221
All	BP	84	GO:0007275	multicellular organism development	5248	130	135.16	0.01257
All	BP	85	GO:0042531	positive regulation of tyrosine phosphor...	36	4	0.93	0.01327
All	BP	86	GO:0007250	activation of NF-kappaB-inducing kinase ...	20	3	0.52	0.01393
All	BP	87	GO:0001502	cartilage condensation	21	3	0.54	0.01595
All	BP	88	GO:0071310	cellular response to organic substance	2106	59	54.24	0.01762
All	BP	89	GO:0010803	regulation of tumor necrosis factor-medi...	59	5	1.52	0.01765
All	BP	90	GO:0006082	organic acid metabolic process	1014	19	26.11	0.0178
All	BP	91	GO:0070424	regulation of nucleotide-binding oligome...	22	3	0.57	0.01812
All	BP	92	GO:0039535	regulation of RIG-I signaling pathway	22	3	0.57	0.01812
All	BP	93	GO:0046039	GTP metabolic process	40	4	1.03	0.01902
All	BP	94	GO:0033500	carbohydrate homeostasis	274	4	7.06	0.0218
All	BP	95	GO:0042326	negative regulation of phosphorylation	443	6	11.41	0.022
All	BP	96	GO:0008625	extrinsic apoptotic signaling pathway vi...	83	8	2.14	0.02221
All	BP	97	GO:0007094	mitotic spindle assembly checkpoint sign...	63	5	1.62	0.02282
All	BP	98	GO:0033762	response to glucagon	43	4	1.11	0.02419
All	BP	99	GO:0007595	lactation	65	5	1.67	0.02574
All	BP	100	GO:0070995	NADPH oxidation	10	2	0.26	0.02595
All	BP	101	GO:0048478	replication fork protection	10	2	0.26	0.02595
All	BP	102	GO:0071550	death-inducing signaling complex assembl...	10	2	0.26	0.02595
All	BP	103	GO:0033338	medial fin development	10	2	0.26	0.02595
All	BP	104	GO:1903054	negative regulation of extracellular mat...	10	2	0.26	0.02595
All	BP	105	GO:1901224	positive regulation of NIK/NF-kappaB sig...	45	4	1.16	0.02807
All	BP	106	GO:0060546	negative regulation of necroptotic proce...	26	3	0.67	0.02838
All	BP	107	GO:0007218	neuropeptide signaling pathway	90	6	2.32	0.02846
All	BP	108	GO:0007031	peroxisome organization	89	4	2.29	0.02854
All	BP	109	GO:0045143	homologous chromosome segregation	52	4	1.34	0.03099
All	BP	110	GO:0006978	DNA damage response, signal transduction...	11	2	0.28	0.03118
All	BP	111	GO:0070200	establishment of protein localization to...	11	2	0.28	0.03118
All	BP	112	GO:0007634	optokinetic behavior	11	2	0.28	0.03118
All	BP	113	GO:2001034	positive regulation of double-strand bre...	11	2	0.28	0.03118
All	BP	114	GO:0031023	microtubule organizing center organizati...	180	5	4.64	0.03146
All	BP	115	GO:0032147	activation of protein kinase activity	311	16	8.01	0.03603
All	BP	116	GO:0032790	ribosome disassembly	12	2	0.31	0.03679
All	BP	117	GO:0060402	calcium ion transport into cytosol	175	9	4.51	0.03722
All	BP	118	GO:1990001	inhibition of cysteine-type endopeptidas...	73	5	1.88	0.03975
All	BP	119	GO:0009914	hormone transport	330	13	8.5	0.04197
All	BP	120	GO:0048264	determination of ventral identity	13	2	0.33	0.04276
All	BP	121	GO:2000304	positive regulation of ceramide biosynth...	13	2	0.33	0.04276
All	BP	122	GO:0033334	fin morphogenesis	13	2	0.33	0.04276
All	BP	123	GO:0048631	regulation of skeletal muscle tissue gro...	13	2	0.33	0.04276
All	BP	124	GO:0034380	high-density lipoprotein particle assemb...	13	2	0.33	0.04276
All	BP	125	GO:0007378	amnioserosa formation	13	2	0.33	0.04276
All	BP	126	GO:0046427	positive regulation of receptor signalin...	52	4	1.34	0.04443
All	BP	127	GO:0071470	cellular response to osmotic stress	49	4	1.26	0.04448
All	BP	128	GO:0061028	establishment of endothelial barrier	31	3	0.8	0.04469
All	BP	129	GO:0006805	xenobiotic metabolic process	127	7	3.27	0.04577
All	BP	130	GO:0003006	developmental process involved in reprod...	1739	25	44.79	0.04682
All	BP	131	GO:0051445	regulation of meiotic cell cycle	90	5	2.32	0.04819
All	BP	132	GO:0046485	ether lipid metabolic process	32	3	0.82	0.0484
All	BP	133	GO:0033688	regulation of osteoblast proliferation	42	3	1.08	0.04897
All	BP	134	GO:0006895	Golgi to endosome transport	14	2	0.36	0.04905
All	BP	135	GO:0000722	telomere maintenance via recombination	14	2	0.36	0.04905
All	BP	136	GO:0071462	cellular response to water stimulus	14	2	0.36	0.04905
All	BP	137	GO:0031347	regulation of defense response	590	22	15.19	0.04976
Group-2	MF	1	GO:0019001	guanyl nucleotide binding	176	11	1.32	5e-17
Group-2	MF	2	GO:0032554	purine deoxyribonucleotide binding	10	8	0.08	3e-16
Group-2	MF	3	GO:0005031	tumor necrosis factor receptor activity	27	8	0.2	1.4e-11
Group-2	MF	4	GO:0045569	TRAIL binding	10	4	0.08	5.9e-07
Group-2	MF	5	GO:0004540	ribonuclease activity	101	8	0.76	7.9e-07
Group-2	MF	6	GO:0004709	MAP kinase kinase kinase activity	26	5	0.2	1.2e-06
Group-2	MF	7	GO:0008061	chitin binding	140	8	1.05	9.3e-06
Group-2	MF	8	GO:0032093	SAM domain binding	10	3	0.08	4.7e-05
Group-2	MF	9	GO:0042802	identical protein binding	1660	22	12.47	4.9e-05
Group-2	MF	10	GO:0043120	tumor necrosis factor binding	11	3	0.08	6.4e-05
Group-2	MF	11	GO:0003796	lysozyme activity	19	3	0.14	0.00036
Group-2	MF	12	GO:0002020	protease binding	204	7	1.53	0.00082
Group-2	MF	13	GO:0042578	phosphoric ester hydrolase activity	275	8	2.07	0.00102
Group-2	MF	14	GO:0008270	zinc ion binding	520	11	3.91	0.00161
Group-2	MF	15	GO:0008843	endochitinase activity	12	2	0.09	0.0035
Group-2	MF	16	GO:0005201	extracellular matrix structural constitu...	84	4	0.63	0.00359
Group-2	MF	17	GO:0043024	ribosomal small subunit binding	17	2	0.13	0.00703
Group-2	MF	18	GO:0008970	phospholipase A1 activity	20	2	0.15	0.00969
Group-2	MF	19	GO:0016709	oxidoreductase activity, acting on paire...	21	2	0.16	0.01065
Group-2	MF	20	GO:0005518	collagen binding	70	3	0.53	0.01553
Group-2	MF	21	GO:0019215	intermediate filament binding	29	2	0.22	0.01982
Group-2	MF	22	GO:0004623	phospholipase A2 activity	37	2	0.28	0.03128
Group-2	MF	23	GO:0003743	translation initiation factor activity	44	2	0.33	0.04297
Group-2	CC	1	GO:0060102	collagen and cuticulin-based cuticle ext...	24	5	0.18	7.1e-07
Group-2	CC	2	GO:0016020	membrane	5035	43	36.86	2e-05
Group-2	CC	3	GO:0005615	extracellular space	862	18	6.31	3.9e-05
Group-2	CC	4	GO:0030428	cell septum	14	3	0.1	0.00013
Group-2	CC	5	GO:0051286	cell tip	24	3	0.18	0.00068
Group-2	CC	6	GO:0005576	extracellular region	1550	30	11.35	0.00089
Group-2	CC	7	GO:0009986	cell surface	567	13	4.15	0.01146
Group-2	CC	8	GO:0098733	hemidesmosome associated protein complex	23	2	0.17	0.01212
Group-2	CC	9	GO:0009897	external side of plasma membrane	210	6	1.54	0.01266
Group-2	CC	10	GO:0032153	cell division site	82	3	0.6	0.02213
Group-2	CC	11	GO:0005918	septate junction	83	3	0.61	0.02284
Group-2	CC	12	GO:0005886	plasma membrane	3107	29	22.75	0.02439
Group-2	CC	13	GO:0005811	lipid droplet	88	3	0.64	0.02658
Group-2	CC	14	GO:0030056	hemidesmosome	39	2	0.29	0.03294
Group-2	CC	15	GO:0043231	intracellular membrane-bounded organelle	8022	45	58.73	0.03529
Group-2	CC	16	GO:0060076	excitatory synapse	41	2	0.3	0.03611
Group-2	CC	17	GO:0005882	intermediate filament	44	2	0.32	0.04108
Group-2	CC	18	GO:0031012	extracellular matrix	286	10	2.09	0.049
Group-2	BP	1	GO:0046070	dGTP metabolic process	10	8	0.07	2e-16
Group-2	BP	2	GO:0009217	purine deoxyribonucleoside triphosphate ...	10	8	0.07	2e-16
Group-2	BP	3	GO:0009155	purine deoxyribonucleotide catabolic pro...	11	8	0.08	7.4e-16
Group-2	BP	4	GO:0046060	dATP metabolic process	16	8	0.11	5.6e-14
Group-2	BP	5	GO:0060337	type I interferon signaling pathway	42	9	0.3	1.1e-11
Group-2	BP	6	GO:0033209	tumor necrosis factor-mediated signaling...	104	8	0.74	6.2e-07
Group-2	BP	7	GO:0006955	immune response	1383	20	9.84	2.2e-06
Group-2	BP	8	GO:0051289	protein homotetramerization	124	8	0.88	2.6e-06
Group-2	BP	9	GO:0051607	defense response to virus	169	9	1.2	2.9e-06
Group-2	BP	10	GO:0060284	regulation of cell development	1148	11	8.17	3.7e-06
Group-2	BP	11	GO:0071260	cellular response to mechanical stimulus	132	8	0.94	4.1e-06
Group-2	BP	12	GO:0090501	RNA phosphodiester bond hydrolysis	140	8	1	6.4e-06
Group-2	BP	13	GO:1902042	negative regulation of extrinsic apoptot...	41	5	0.29	9.8e-06
Group-2	BP	14	GO:0034404	nucleobase-containing small molecule bio...	153	8	1.09	1.2e-05
Group-2	BP	15	GO:0007157	heterophilic cell-cell adhesion via plas...	47	5	0.33	1.9e-05
Group-2	BP	16	GO:0018996	molting cycle, collagen and cuticulin-ba...	53	5	0.38	3.5e-05
Group-2	BP	17	GO:0019236	response to pheromone	10	3	0.07	4e-05
Group-2	BP	18	GO:0042127	regulation of cell population proliferat...	1356	13	9.65	8.2e-05
Group-2	BP	19	GO:0051403	stress-activated MAPK cascade	278	5	1.98	9.4e-05
Group-2	BP	20	GO:0036462	TRAIL-activated apoptotic signaling path...	13	3	0.09	9.4e-05
Group-2	BP	21	GO:0043123	positive regulation of I-kappaB kinase/N...	106	6	0.75	0.0001
Group-2	BP	22	GO:0002252	immune effector process	997	13	7.09	0.00017
Group-2	BP	23	GO:0010528	regulation of transposition	16	3	0.11	0.00018
Group-2	BP	24	GO:0003094	glomerular filtration	17	3	0.12	0.00022
Group-2	BP	25	GO:0061042	vascular wound healing	19	3	0.14	0.00031
Group-2	BP	26	GO:0007250	activation of NF-kappaB-inducing kinase ...	20	3	0.14	0.00036
Group-2	BP	27	GO:0006919	activation of cysteine-type endopeptidas...	90	5	0.64	0.00044
Group-2	BP	28	GO:0008625	extrinsic apoptotic signaling pathway vi...	83	8	0.59	0.00053
Group-2	BP	29	GO:0035641	locomotory exploration behavior	24	3	0.17	0.00063
Group-2	BP	30	GO:0042332	gravitaxis	24	3	0.17	0.00063
Group-2	BP	31	GO:0042981	regulation of apoptotic process	1366	16	9.72	0.00064
Group-2	BP	32	GO:0032496	response to lipopolysaccharide	283	8	2.01	0.00088
Group-2	BP	33	GO:1903046	meiotic cell cycle process	339	4	2.41	0.00116
Group-2	BP	34	GO:0071470	cellular response to osmotic stress	49	4	0.35	0.00131
Group-2	BP	35	GO:0006082	organic acid metabolic process	1014	6	7.21	0.00148
Group-2	BP	36	GO:0046485	ether lipid metabolic process	32	3	0.23	0.00148
Group-2	BP	37	GO:0016049	cell growth	594	5	4.23	0.0016
Group-2	BP	38	GO:0007275	multicellular organism development	5248	44	37.33	0.00168
Group-2	BP	39	GO:0043406	positive regulation of MAP kinase activi...	205	6	1.46	0.00182
Group-2	BP	40	GO:0045455	ecdysteroid metabolic process	35	3	0.25	0.00193
Group-2	BP	41	GO:0006954	inflammatory response	410	8	2.92	0.002
Group-2	BP	42	GO:0070995	NADPH oxidation	10	2	0.07	0.00217
Group-2	BP	43	GO:1903054	negative regulation of extracellular mat...	10	2	0.07	0.00217
Group-2	BP	44	GO:0071550	death-inducing signaling complex assembl...	10	2	0.07	0.00217
Group-2	BP	45	GO:0071554	cell wall organization or biogenesis	39	3	0.28	0.00263
Group-2	BP	46	GO:0031290	retinal ganglion cell axon guidance	40	3	0.28	0.00283
Group-2	BP	47	GO:0046039	GTP metabolic process	40	3	0.28	0.00283
Group-2	BP	48	GO:0032790	ribosome disassembly	12	2	0.09	0.00315
Group-2	BP	49	GO:2000304	positive regulation of ceramide biosynth...	13	2	0.09	0.0037
Group-2	BP	50	GO:0032147	activation of protein kinase activity	311	10	2.21	0.00372
Group-2	BP	51	GO:1901224	positive regulation of NIK/NF-kappaB sig...	45	3	0.32	0.00397
Group-2	BP	52	GO:0003006	developmental process involved in reprod...	1739	9	12.37	0.00414
Group-2	BP	53	GO:0045088	regulation of innate immune response	369	8	2.63	0.0046
Group-2	BP	54	GO:0032988	ribonucleoprotein complex disassembly	15	2	0.11	0.00494
Group-2	BP	55	GO:1902339	positive regulation of apoptotic process...	16	2	0.11	0.00562
Group-2	BP	56	GO:1904177	regulation of adipose tissue development	18	2	0.13	0.0071
Group-2	BP	57	GO:0007346	regulation of mitotic cell cycle	731	7	5.2	0.00711
Group-2	BP	58	GO:0070278	extracellular matrix constituent secreti...	19	2	0.14	0.0079
Group-2	BP	59	GO:0001502	cartilage condensation	21	2	0.15	0.00961
Group-2	BP	60	GO:1901068	guanosine-containing compound metabolic ...	62	3	0.44	0.0097
Group-2	BP	61	GO:0003176	aortic valve development	22	2	0.16	0.01053
Group-2	BP	62	GO:0003177	pulmonary valve development	22	2	0.16	0.01053
Group-2	BP	63	GO:0040005	chitin-based cuticle attachment to epith...	22	2	0.16	0.01053
Group-2	BP	64	GO:0002119	nematode larval development	494	7	3.51	0.01185
Group-2	BP	65	GO:0008039	synaptic target recognition	68	3	0.48	0.01247
Group-2	BP	66	GO:0019430	removal of superoxide radicals	25	2	0.18	0.01348
Group-2	BP	67	GO:0007155	cell adhesion	799	12	5.68	0.01403
Group-2	BP	68	GO:0070059	intrinsic apoptotic signaling pathway in...	72	3	0.51	0.01454
Group-2	BP	69	GO:0010614	negative regulation of cardiac muscle hy...	27	2	0.19	0.01563
Group-2	BP	70	GO:0045601	regulation of endothelial cell different...	28	2	0.2	0.01676
Group-2	BP	71	GO:0019991	septate junction assembly	76	3	0.54	0.0168
Group-2	BP	72	GO:0043525	positive regulation of neuron apoptotic ...	78	3	0.55	0.01799
Group-2	BP	73	GO:0031098	stress-activated protein kinase signalin...	309	7	2.2	0.01886
Group-2	BP	74	GO:0061028	establishment of endothelial barrier	31	2	0.22	0.02033
Group-2	BP	75	GO:0007031	peroxisome organization	89	3	0.63	0.02542
Group-2	BP	76	GO:0051445	regulation of meiotic cell cycle	90	3	0.64	0.02616
Group-2	BP	77	GO:0032715	negative regulation of interleukin-6 pro...	36	2	0.26	0.02693
Group-2	BP	78	GO:0042531	positive regulation of tyrosine phosphor...	36	2	0.26	0.02693
Group-2	BP	79	GO:0071392	cellular response to estradiol stimulus	36	2	0.26	0.02693
Group-2	BP	80	GO:0009611	response to wounding	666	8	4.74	0.03065
Group-2	BP	81	GO:0009404	toxin metabolic process	39	2	0.28	0.03124
Group-2	BP	82	GO:0034605	cellular response to heat	99	3	0.7	0.03339
Group-2	BP	83	GO:0006693	prostaglandin metabolic process	41	2	0.29	0.03426
Group-2	BP	84	GO:0044245	polysaccharide digestion	41	2	0.29	0.03426
Group-2	BP	85	GO:0022603	regulation of anatomical structure morph...	1045	8	7.43	0.03538
Group-2	BP	86	GO:0007475	apposition of dorsal and ventral imagina...	46	2	0.33	0.04228
Group-2	BP	87	GO:0044719	regulation of imaginal disc-derived wing...	46	2	0.33	0.04228
Group-2	BP	88	GO:0008362	chitin-based embryonic cuticle biosynthe...	48	2	0.34	0.04566
Group-2-3-4	MF	1	GO:0019001	guanyl nucleotide binding	176	12	2	1.6e-15
Group-2-3-4	MF	2	GO:0032554	purine deoxyribonucleotide binding	10	8	0.11	9.6e-15
Group-2-3-4	MF	3	GO:0005031	tumor necrosis factor receptor activity	27	8	0.31	4e-10
Group-2-3-4	MF	4	GO:0005384	manganese ion transmembrane transporter ...	31	8	0.35	1.4e-09
Group-2-3-4	MF	5	GO:0015278	calcium-release channel activity	39	8	0.44	9.9e-09
Group-2-3-4	MF	6	GO:0045569	TRAIL binding	10	4	0.11	3.2e-06
Group-2-3-4	MF	7	GO:0042578	phosphoric ester hydrolase activity	275	13	3.13	3.8e-06
Group-2-3-4	MF	8	GO:0004709	MAP kinase kinase kinase activity	26	5	0.3	9.4e-06
Group-2-3-4	MF	9	GO:0004540	ribonuclease activity	101	8	1.15	1.8e-05
Group-2-3-4	MF	10	GO:0032093	SAM domain binding	10	3	0.11	0.00016
Group-2-3-4	MF	11	GO:0008061	chitin binding	140	8	1.59	0.00019
Group-2-3-4	MF	12	GO:0043120	tumor necrosis factor binding	11	3	0.13	0.00022
Group-2-3-4	MF	13	GO:0005001	transmembrane receptor protein tyrosine ...	12	3	0.14	0.00029
Group-2-3-4	MF	14	GO:0042802	identical protein binding	1660	35	18.87	0.00041
Group-2-3-4	MF	15	GO:0005509	calcium ion binding	407	13	4.63	0.00069
Group-2-3-4	MF	16	GO:0003796	lysozyme activity	19	3	0.22	0.00121
Group-2-3-4	MF	17	GO:0008188	neuropeptide receptor activity	74	5	0.84	0.0015
Group-2-3-4	MF	18	GO:0045294	alpha-catenin binding	10	2	0.11	0.00543
Group-2-3-4	MF	19	GO:0008843	endochitinase activity	12	2	0.14	0.00784
Group-2-3-4	MF	20	GO:0016500	protein-hormone receptor activity	12	2	0.14	0.00784
Group-2-3-4	MF	21	GO:0002020	protease binding	204	7	2.32	0.00854
Group-2-3-4	MF	22	GO:0045295	gamma-catenin binding	15	2	0.17	0.01221
Group-2-3-4	MF	23	GO:0005201	extracellular matrix structural constitu...	84	4	0.95	0.01521
Group-2-3-4	MF	24	GO:0043024	ribosomal small subunit binding	17	2	0.19	0.01558
Group-2-3-4	MF	25	GO:0008970	phospholipase A1 activity	20	2	0.23	0.02129
Group-2-3-4	MF	26	GO:0016709	oxidoreductase activity, acting on paire...	21	2	0.24	0.02336
Group-2-3-4	MF	27	GO:0008270	zinc ion binding	520	11	5.91	0.03395
Group-2-3-4	MF	28	GO:0019215	intermediate filament binding	29	2	0.33	0.04259
Group-2-3-4	MF	29	GO:0005518	collagen binding	70	3	0.8	0.0452
Group-2-3-4	MF	30	GO:0042803	protein homodimerization activity	895	16	10.17	0.04556
Group-2-3-4	MF	31	GO:0051393	alpha-actinin binding	31	2	0.35	0.04807
Group-2-3-4	CC	1	GO:0009897	external side of plasma membrane	210	13	2.33	5.6e-07
Group-2-3-4	CC	2	GO:0070821	tertiary granule membrane	68	8	0.76	7.9e-07
Group-2-3-4	CC	3	GO:0101003	ficolin-1-rich granule membrane	73	8	0.81	1.4e-06
Group-2-3-4	CC	4	GO:0060102	collagen and cuticulin-based cuticle ext...	24	5	0.27	5.6e-06
Group-2-3-4	CC	5	GO:0035579	specific granule membrane	103	8	1.15	1.8e-05
Group-2-3-4	CC	6	GO:0005886	plasma membrane	3107	56	34.54	2.7e-05
Group-2-3-4	CC	7	GO:0005615	extracellular space	862	22	9.58	0.00019
Group-2-3-4	CC	8	GO:0043005	neuron projection	1252	22	13.92	0.00021
Group-2-3-4	CC	9	GO:0030428	cell septum	14	3	0.16	0.00045
Group-2-3-4	CC	10	GO:0051286	cell tip	24	3	0.27	0.00229
Group-2-3-4	CC	11	GO:0045121	membrane raft	371	11	4.12	0.00279
Group-2-3-4	CC	12	GO:0016020	membrane	5035	72	55.97	0.00327
Group-2-3-4	CC	13	GO:0009986	cell surface	567	23	6.3	0.00331
Group-2-3-4	CC	14	GO:0005765	lysosomal membrane	241	8	2.68	0.00542
Group-2-3-4	CC	15	GO:0030056	hemidesmosome	39	3	0.43	0.00916
Group-2-3-4	CC	16	GO:0043025	neuronal cell body	757	16	8.42	0.00956
Group-2-3-4	CC	17	GO:0060076	excitatory synapse	41	3	0.46	0.01051
Group-2-3-4	CC	18	GO:0005918	septate junction	83	4	0.92	0.01362
Group-2-3-4	CC	19	GO:0005576	extracellular region	1550	35	17.23	0.01787
Group-2-3-4	CC	20	GO:0043231	intracellular membrane-bounded organelle	8022	72	89.18	0.01852
Group-2-3-4	CC	21	GO:0098733	hemidesmosome associated protein complex	23	2	0.26	0.02663
Group-2-3-4	BP	1	GO:0046070	dGTP metabolic process	10	8	0.11	6.9e-15
Group-2-3-4	BP	2	GO:0009217	purine deoxyribonucleoside triphosphate ...	10	8	0.11	6.9e-15
Group-2-3-4	BP	3	GO:0009155	purine deoxyribonucleotide catabolic pro...	11	8	0.12	2.5e-14
Group-2-3-4	BP	4	GO:0046060	dATP metabolic process	16	8	0.17	1.9e-12
Group-2-3-4	BP	5	GO:0051289	protein homotetramerization	124	15	1.35	4.4e-12
Group-2-3-4	BP	6	GO:0002407	dendritic cell chemotaxis	24	8	0.26	1e-10
Group-2-3-4	BP	7	GO:0071502	cellular response to temperature stimulu...	27	8	0.29	2.9e-10
Group-2-3-4	BP	8	GO:0060337	type I interferon-mediated signaling pat...	42	9	0.46	5.3e-10
Group-2-3-4	BP	9	GO:0097028	dendritic cell differentiation	29	8	0.32	5.6e-10
Group-2-3-4	BP	10	GO:0071415	cellular response to purine-containing c...	29	8	0.32	5.6e-10
Group-2-3-4	BP	11	GO:1903223	positive regulation of oxidative stress-...	31	8	0.34	1e-09
Group-2-3-4	BP	12	GO:1900409	positive regulation of cellular response...	46	9	0.5	1.3e-09
Group-2-3-4	BP	13	GO:0071421	manganese ion transmembrane transport	32	8	0.35	1.3e-09
Group-2-3-4	BP	14	GO:0050955	thermoception	49	8	0.53	1.5e-09
Group-2-3-4	BP	15	GO:1902656	calcium ion import into cytosol	34	8	0.37	2.3e-09
Group-2-3-4	BP	16	GO:0044849	estrous cycle	35	8	0.38	2.9e-09
Group-2-3-4	BP	17	GO:0071577	zinc ion transmembrane transport	51	9	0.56	3.3e-09
Group-2-3-4	BP	18	GO:0035584	calcium-mediated signaling using intrace...	37	8	0.4	4.7e-09
Group-2-3-4	BP	19	GO:0033194	response to hydroperoxide	38	8	0.41	5.9e-09
Group-2-3-4	BP	20	GO:0098703	calcium ion import across plasma membran...	39	8	0.42	7.3e-09
Group-2-3-4	BP	21	GO:0001659	temperature homeostasis	45	8	0.49	2.4e-08
Group-2-3-4	BP	22	GO:2000249	regulation of actin cytoskeleton reorgan...	48	8	0.52	4.1e-08
Group-2-3-4	BP	23	GO:0070207	protein homotrimerization	64	8	0.7	4.2e-07
Group-2-3-4	BP	24	GO:0071277	cellular response to calcium ion	67	8	0.73	6e-07
Group-2-3-4	BP	25	GO:0009409	response to cold	99	9	1.08	9.5e-07
Group-2-3-4	BP	26	GO:0070509	calcium ion import	93	8	1.01	7.4e-06
Group-2-3-4	BP	27	GO:0033209	tumor necrosis factor-mediated signaling...	104	8	1.13	8e-06
Group-2-3-4	BP	28	GO:0070301	cellular response to hydrogen peroxide	124	9	1.35	8e-06
Group-2-3-4	BP	29	GO:0009408	response to heat	231	12	2.52	1.2e-05
Group-2-3-4	BP	30	GO:0006955	immune response	1383	30	15.07	1.3e-05
Group-2-3-4	BP	31	GO:0032024	positive regulation of insulin secretion	101	8	1.1	1.4e-05
Group-2-3-4	BP	32	GO:0060284	regulation of cell development	1331	17	14.5	2.1e-05
Group-2-3-4	BP	33	GO:0051209	release of sequestered calcium ion into ...	111	8	1.21	2.7e-05
Group-2-3-4	BP	34	GO:0051489	regulation of filopodium assembly	113	8	1.23	3.1e-05
Group-2-3-4	BP	35	GO:0071236	cellular response to antibiotic	192	10	2.09	4.5e-05
Group-2-3-4	BP	36	GO:0097237	cellular response to toxic substance	268	11	2.92	4.7e-05
Group-2-3-4	BP	37	GO:1902042	negative regulation of extrinsic apoptot...	41	5	0.45	7.7e-05
Group-2-3-4	BP	38	GO:0071260	cellular response to mechanical stimulus	132	8	1.44	9.4e-05
Group-2-3-4	BP	39	GO:0007275	multicellular organism development	5248	70	57.18	9.7e-05
Group-2-3-4	BP	40	GO:0051607	defense response to virus	172	9	1.87	0.00011
Group-2-3-4	BP	41	GO:0035641	locomotory exploration behavior	24	4	0.26	0.00012
Group-2-3-4	BP	42	GO:0042332	gravitaxis	24	4	0.26	0.00012
Group-2-3-4	BP	43	GO:0090501	RNA phosphodiester bond hydrolysis	140	8	1.53	0.00014
Group-2-3-4	BP	44	GO:0019236	response to pheromone	10	3	0.11	0.00014
Group-2-3-4	BP	45	GO:0007157	heterophilic cell-cell adhesion via plas...	47	5	0.51	0.00015
Group-2-3-4	BP	46	GO:0035335	peptidyl-tyrosine dephosphorylation	52	5	0.57	0.00024
Group-2-3-4	BP	47	GO:0034404	nucleobase-containing small molecule bio...	153	8	1.67	0.00026
Group-2-3-4	BP	48	GO:0018996	molting cycle, collagen and cuticulin-ba...	53	5	0.58	0.00027
Group-2-3-4	BP	49	GO:0051403	stress-activated MAPK cascade	278	6	3.03	0.00033
Group-2-3-4	BP	50	GO:0036462	TRAIL-activated apoptotic signaling path...	13	3	0.14	0.00033
Group-2-3-4	BP	51	GO:0051480	regulation of cytosolic calcium ion conc...	265	10	2.89	0.00062
Group-2-3-4	BP	52	GO:0042127	regulation of cell population proliferat...	1356	19	14.77	0.00063
Group-2-3-4	BP	53	GO:0010528	regulation of transposition	16	3	0.17	0.00064
Group-2-3-4	BP	54	GO:0060402	calcium ion transport into cytosol	175	8	1.91	0.00064
Group-2-3-4	BP	55	GO:0003094	glomerular filtration	17	3	0.19	0.00077
Group-2-3-4	BP	56	GO:0008038	neuron recognition	191	9	2.08	0.00082
Group-2-3-4	BP	57	GO:0043123	positive regulation of I-kappaB kinase/N...	106	6	1.15	0.00104
Group-2-3-4	BP	58	GO:0061042	vascular wound healing	19	3	0.21	0.00108
Group-2-3-4	BP	59	GO:0007250	activation of NF-kappaB-inducing kinase ...	20	3	0.22	0.00126
Group-2-3-4	BP	60	GO:1901224	positive regulation of NIK/NF-kappaB sig...	45	4	0.49	0.00142
Group-2-3-4	BP	61	GO:0008625	extrinsic apoptotic signaling pathway vi...	83	8	0.9	0.00194
Group-2-3-4	BP	62	GO:0043406	positive regulation of MAP kinase activi...	205	7	2.23	0.00231
Group-2-3-4	BP	63	GO:0002252	immune effector process	997	22	10.86	0.0024
Group-2-3-4	BP	64	GO:0006919	activation of cysteine-type endopeptidas...	90	5	0.98	0.00297
Group-2-3-4	BP	65	GO:0007218	neuropeptide signaling pathway	90	5	0.98	0.00297
Group-2-3-4	BP	66	GO:0006082	organic acid metabolic process	1014	6	11.05	0.00356
Group-2-3-4	BP	67	GO:0032496	response to lipopolysaccharide	283	9	3.08	0.00374
Group-2-3-4	BP	68	GO:1903046	meiotic cell cycle process	339	4	3.69	0.00396
Group-2-3-4	BP	69	GO:0033500	carbohydrate homeostasis	274	3	2.99	0.00416
Group-2-3-4	BP	70	GO:0071310	cellular response to organic substance	1937	43	21.11	0.00418
Group-2-3-4	BP	71	GO:0071470	cellular response to osmotic stress	49	4	0.53	0.00446
Group-2-3-4	BP	72	GO:0046485	ether lipid metabolic process	32	3	0.35	0.00497
Group-2-3-4	BP	73	GO:0042981	regulation of apoptotic process	1366	18	14.88	0.00499
Group-2-3-4	BP	74	GO:0071550	death-inducing signaling complex assembl...	10	2	0.11	0.005
Group-2-3-4	BP	75	GO:1903054	negative regulation of extracellular mat...	10	2	0.11	0.005
Group-2-3-4	BP	76	GO:0070995	NADPH oxidation	10	2	0.11	0.005
Group-2-3-4	BP	77	GO:0016049	cell growth	594	7	6.47	0.00523
Group-2-3-4	BP	78	GO:0007634	optokinetic behavior	11	2	0.12	0.00607
Group-2-3-4	BP	79	GO:0045455	ecdysteroid metabolic process	35	3	0.38	0.00641
Group-2-3-4	BP	80	GO:0032790	ribosome disassembly	12	2	0.13	0.00724
Group-2-3-4	BP	81	GO:0007155	cell adhesion	799	16	8.71	0.0079
Group-2-3-4	BP	82	GO:2000304	positive regulation of ceramide biosynth...	13	2	0.14	0.00849
Group-2-3-4	BP	83	GO:0071554	cell wall organization or biogenesis	39	3	0.42	0.00867
Group-2-3-4	BP	84	GO:0046039	GTP metabolic process	40	3	0.44	0.0093
Group-2-3-4	BP	85	GO:0031290	retinal ganglion cell axon guidance	40	3	0.44	0.0093
Group-2-3-4	BP	86	GO:0019991	septate junction assembly	76	4	0.83	0.00941
Group-2-3-4	BP	87	GO:0071462	cellular response to water stimulus	14	2	0.15	0.00984
Group-2-3-4	BP	88	GO:0007415	defasciculation of motor neuron axon	15	2	0.16	0.01127
Group-2-3-4	BP	89	GO:0032988	ribonucleoprotein complex disassembly	15	2	0.16	0.01127
Group-2-3-4	BP	90	GO:0032147	activation of protein kinase activity	311	11	3.39	0.01243
Group-2-3-4	BP	91	GO:1902339	positive regulation of apoptotic process...	16	2	0.17	0.01279
Group-2-3-4	BP	92	GO:0003006	developmental process involved in reprod...	1739	12	18.95	0.01346
Group-2-3-4	BP	93	GO:0043312	neutrophil degranulation	475	11	5.18	0.01446
Group-2-3-4	BP	94	GO:1904177	regulation of adipose tissue development	18	2	0.2	0.01607
Group-2-3-4	BP	95	GO:0006954	inflammatory response	410	8	4.47	0.01628
Group-2-3-4	BP	96	GO:0070278	extracellular matrix constituent secreti...	19	2	0.21	0.01784
Group-2-3-4	BP	97	GO:0001502	cartilage condensation	21	2	0.23	0.0216
Group-2-3-4	BP	98	GO:0003176	aortic valve development	22	2	0.24	0.02359
Group-2-3-4	BP	99	GO:0003177	pulmonary valve development	22	2	0.24	0.02359
Group-2-3-4	BP	100	GO:0040005	chitin-based cuticle attachment to epith...	22	2	0.24	0.02359
Group-2-3-4	BP	101	GO:1901068	guanosine-containing compound metabolic ...	62	3	0.68	0.02997
Group-2-3-4	BP	102	GO:0019430	removal of superoxide radicals	25	2	0.27	0.03
Group-2-3-4	BP	103	GO:0010614	negative regulation of cardiac muscle hy...	27	2	0.29	0.03461
Group-2-3-4	BP	104	GO:0007156	homophilic cell adhesion via plasma memb...	67	3	0.73	0.03651
Group-2-3-4	BP	105	GO:0045601	regulation of endothelial cell different...	28	2	0.31	0.03701
Group-2-3-4	BP	106	GO:0008039	synaptic target recognition	68	3	0.74	0.0379
Group-2-3-4	BP	107	GO:0044419	biological process involved in interspec...	1417	28	15.44	0.03824
Group-2-3-4	BP	108	GO:0034097	response to cytokine	782	23	8.52	0.04239
Group-2-3-4	BP	109	GO:0031098	stress-activated protein kinase signalin...	309	8	3.37	0.04257
Group-2-3-4	BP	110	GO:0070059	intrinsic apoptotic signaling pathway in...	72	3	0.78	0.04373
Group-2-3-4	BP	111	GO:0061028	establishment of endothelial barrier	31	2	0.34	0.04458
Group-2-3-4	BP	112	GO:0007346	regulation of mitotic cell cycle	731	8	7.96	0.04633
Group-2-3-4	BP	113	GO:0048534	hematopoietic or lymphoid organ developm...	680	13	7.41	0.04763
Group-2-3-4	BP	114	GO:0050830	defense response to Gram-positive bacter...	127	4	1.38	0.04991
